# A schizophrenia-associated radial glia cell state perturbs early human brain development

**DOI:** 10.1101/2025.10.24.684395

**Authors:** Susmita Malwade, Samudyata, Jessica Gracias Lekander, Angelika Langeder, Katharina Weinberger, Marja Koskuvi, Ana Osório Oliveira, Šárka Lehtonen, Luis Enrique Arroyo-García, Aiden Corvin, Sarah E. Bergen, I Ojansuu, O Vaurio, Jari Koistinaho, Jari Tiihonen, Carl M. Sellgren

## Abstract

Multidisciplinary evidence support a neurodevelopmental origin for schizophrenia, yet the mechanistic translation of known risk factors remains poorly understood. In this study, we leverage multi-lineage, forebrain-patterned organoids derived from monozygotic twins discordant for schizophrenia, integrating single-cell transcriptomic and epigenomic profiling to uncover disease-associated gene expression and chromatin accessibility topics. By constructing fate probability maps, we identify an accelerated developmental trajectory emerging from a distinct, schizophrenia-associated radial glia cell state, and reveal unique interactions among schizophrenia risk genes through unbiased multimodal analyses. Further, we confirm that schizophrenia-enriched states persist in differentiated lineages and disrupt synaptic programs, accompanied by molecular and cellular phenotypes mimicking observed disease pathology. Collectively, our findings delineate an early disruption in forebrain development, providing novel mechanistic insights into the origins of schizophrenia risk.
