## Supplementary Table 1 for "A schizophrenia-associated radial glia cell state perturbs early human brain development"

### Sheet: Sheet1
Patient ID in publication	Sex	Age at biopsy (years)	Reprogramming	Group	panss posit	panss negat	panss general	panss total	Medication
UF-1	Female	47	Sendai 2.0	Unaffected co-twin	10	13	26	49
AF-1	Female	47	Sendai 2.0	Affected twin	27	32	54	113	Clozapine
UF-2	Female	45	Sendai 2.0	Unaffected co-twin	7	7	17	31
AF-2	Female	45	Sendai 2.0	Affected twin	14	16	23	53	Clozapine
AF-3	Male	40	Sendai 2.0	Affected twin	13	14	30	57	Olanzapine and quetiapine
UF-3	Male	40	Sendai 2.0	Unaffected co-twin	7	7	16	30
