## Supplementary Table 4 for "A schizophrenia-associated radial glia cell state perturbs early human brain development"

### Sheet: Topic-condition association
Topic	estimate	std.error	statistic	p.value	association	padj
atopic_0	-1.28872	0.248902	-5.17764	2.24707e-07	Unaffected co-twin	3.15995e-07
atopic_1	-4.44574	0.285314	-15.5819	9.66472e-55	Unaffected co-twin	7.24854e-54
atopic_10	4.70444	0.246613	19.0762	3.98443e-81	Affected twin	4.48249e-80
atopic_11	-8.6696	0.770772	-11.2479	2.3709e-29	Unaffected co-twin	5.92724e-29
atopic_12	-0.378719	0.203629	-1.85985	0.0629071	Unaffected co-twin	0.0765086
atopic_13	5.08196	0.481269	10.5595	4.59116e-26	Affected twin	1.03301e-25
atopic_14	-0.601429	0.562141	-1.06989	0.284669	Unaffected co-twin	0.320253
atopic_15	1.46888	0.266231	5.5173	3.44253e-08	Affected twin	5.34185e-08
atopic_16	1.76935	0.217047	8.15194	3.58146e-16	Affected twin	6.71523e-16
atopic_17	8.14363	1.01281	8.04064	8.93739e-16	Affected twin	1.60873e-15
atopic_18	4.97159	0.48129	10.3297	5.17124e-25	Affected twin	1.10812e-24
atopic_19	-7.78447	0.843359	-9.23032	2.69829e-20	Unaffected co-twin	5.51922e-20
atopic_2	-4.24944	0.323207	-13.1477	1.75388e-39	Unaffected co-twin	7.89248e-39
atopic_20	-0.27786	0.533633	-0.520695	0.60258	Unaffected co-twin	0.630607
atopic_21	-3.57704	0.321062	-11.1413	7.8986e-29	Unaffected co-twin	1.87072e-28
atopic_22	1.51901	0.271588	5.59307	2.23091e-08	Affected twin	3.58539e-08
atopic_23	-24.0035	2.11031	-11.3744	5.60902e-30	Unaffected co-twin	1.48474e-29
atopic_24	-3.79796	0.548805	-6.92041	4.5035e-12	Unaffected co-twin	7.50584e-12
atopic_3	-15.9402	1.88562	-8.45357	2.82526e-17	Unaffected co-twin	5.52768e-17
atopic_4	-1.94546	0.354955	-5.48087	4.2325e-08	Unaffected co-twin	6.34875e-08
atopic_5	0.556698	0.329363	1.69023	0.0909848	Affected twin	0.107745
atopic_6	-1.02742	0.531008	-1.93484	0.05301	Unaffected co-twin	0.0662625
atopic_7	2.54206	0.478813	5.30908	1.10182e-07	Affected twin	1.59941e-07
atopic_8	8.22005	0.395425	20.7879	5.57471e-96	Affected twin	2.50862e-94
atopic_9	-6.41235	0.562665	-11.3964	4.35792e-30	Unaffected co-twin	1.22567e-29
etopic_0	2.1262	0.730199	2.91181	0.00359344	Affected twin	0.00475602
etopic_1	1.06437	0.293957	3.62085	0.000293636	Affected twin	0.000400413
etopic_10	-4.16845	0.273115	-15.2626	1.35668e-52	Unaffected co-twin	8.72152e-52
etopic_11	11.9158	0.81552	14.6114	2.37732e-48	Affected twin	1.33725e-47
etopic_12	-1.0172	0.407337	-2.49719	0.012518	Unaffected co-twin	0.0160946
etopic_13	-2.97037	0.250708	-11.8479	2.20673e-32	Unaffected co-twin	7.63867e-32
etopic_14	0.105419	0.307765	0.342529	0.731953	Affected twin	0.742674
etopic_15	-3.72406	0.326694	-11.3992	4.21907e-30	Unaffected co-twin	1.22567e-29
etopic_16	-34.6463	3.0019	-11.5414	8.15637e-31	Unaffected co-twin	2.62169e-30
etopic_17	-2.29293	0.32657	-7.02125	2.19891e-12	Unaffected co-twin	3.80581e-12
etopic_18	-3.63262	0.281862	-12.8879	5.26392e-38	Unaffected co-twin	2.15342e-37
etopic_19	0.0723428	0.220346	0.328315	0.742674	Affected twin	0.742674
etopic_2	-0.360759	0.444106	-0.812326	0.416604	Unaffected co-twin	0.446362
etopic_3	4.66429	0.237884	19.6074	1.33684e-85	Affected twin	3.00788e-84
etopic_4	2.2844	0.145143	15.739	8.17859e-56	Affected twin	7.36073e-55
etopic_5	14.4044	1.0239	14.0682	5.95487e-45	Affected twin	2.97743e-44
etopic_6	4.18535	3.00274	1.39384	0.163365	Affected twin	0.188498
etopic_7	6.65686	0.345704	19.256	1.25842e-82	Affected twin	1.88763e-81
etopic_8	0.249704	0.298545	0.836403	0.402928	Affected twin	0.442238
etopic_9	-6.36626	0.514367	-12.3769	3.48589e-35	Unaffected co-twin	1.30721e-34
