## Supplementary Table 7 for "A schizophrenia-associated radial glia cell state perturbs early human brain development"

### Sheet: Neuronal Lineage DEGs
waldStat	df	pvalue	padj	Gene
206.366	5	0	0	PCDH15
183.915	5	0	0	RIT2
151.04	5	0	0	CTNNA2
107.667	2	0	0	OLFM3
106.783	5	0	0	CA8
105.344	2	0	0	SYN3
104.289	5	0	0	TANC2
104.03	5	0	0	LHFPL3
97.4232	2	0	0	SEMA3D
92.3008	5	0	0	CSMD1
90.7243	5	0	0	AL133346.1
90.4944	5	0	0	ADAMTS3
89.8449	5	0	0	NXPH1
88.0764	5	0	0	ADGRL2
87.2359	5	0	0	FSTL4
85.6885	2	0	0	STK32B
85.5119	5	1.11022e-16	1.91328e-14	RBMS1
83.5639	3	0	0	AL353784.1
76.9932	5	3.55271e-15	5.51026e-13	RGS6
75.8931	4	1.33227e-15	2.1751e-13	TLL1
69.5182	5	1.29119e-13	1.90727e-11	SNTG1
67.0961	5	4.1156e-13	5.80299e-11	GRIK2
65.5278	5	8.7097e-13	1.12573e-10	FREM1
64.5577	5	1.38434e-12	1.71769e-10	PTPRO
62.8441	4	7.31859e-13	9.87055e-11	GABRB2
59.6066	5	1.46562e-11	1.50196e-09	DPP6
59.5565	5	1.50099e-11	1.50196e-09	PID1
56.0471	5	7.9469e-11	7.70352e-09	LHX1
55.0573	5	1.27043e-10	1.1942e-08	FLRT2
54.5394	3	8.60922e-12	9.2089e-10	CNTNAP4
53.9316	5	2.16481e-10	1.97507e-08	CHRNA7
53.7647	2	2.1142e-12	2.5224e-10	CA10
52.7598	2	3.4942e-12	4.01445e-10	TNR
51.8277	2	5.56877e-12	6.1694e-10	LINC02552
49.4892	5	1.76278e-09	1.41633e-07	ZNF804B
49.4677	5	1.78068e-09	1.41633e-07	BTBD11
48.4927	5	2.8174e-09	2.18489e-07	EPHA7
47.4866	5	4.52086e-09	3.42042e-07	KCND2
47.4677	3	2.76397e-10	2.44967e-08	CACNA2D3
47.0005	5	5.68014e-09	4.19519e-07	ZFHX4
45.601	5	1.09493e-08	7.71925e-07	IL1RAPL2
45.5515	5	1.12065e-08	7.72504e-07	RELN
44.7134	5	1.65914e-08	1.11884e-06	AC016766.1
44.4752	5	1.85476e-08	1.22414e-06	EPHA5
44.025	5	2.28928e-08	1.47945e-06	ARHGAP20
43.6606	2	3.30539e-10	2.84814e-08	PLCXD3
42.45	5	4.77583e-08	2.96293e-06	GLI3
42.0892	5	5.6507e-08	3.43696e-06	LHX1-DT
41.2704	2	1.09204e-09	9.1554e-08	AC008591.1
40.628	5	1.11547e-07	6.65418e-06	LINC00907
40.443	5	1.21564e-07	7.11492e-06	BCL11B
40.2258	5	1.34469e-07	7.65536e-06	MEG8
38.3477	3	2.3857e-08	1.51029e-06	IZUMO3
37.7762	5	4.18458e-07	2.2001e-05	GALNT17
37.1693	4	1.66232e-07	9.20808e-06	SYT4
36.6975	2	1.07459e-08	7.71925e-07	AC114485.1
35.6115	5	1.13584e-06	5.55555e-05	CLSTN2
35.5215	5	1.18386e-06	5.60936e-05	PREX2
35.5	5	1.19561e-06	5.60936e-05	LRRTM4
35.4712	5	1.21156e-06	5.60936e-05	FOXP2
35.3097	5	1.30497e-06	5.95295e-05	L3MBTL4
34.7243	5	1.70781e-06	7.6777e-05	HIVEP3
33.997	5	2.3843e-06	0.000104171	SSTR2
33.9791	3	2.00145e-07	1.08921e-05	CPLX4
33.962	5	2.42281e-06	0.000104383	DGKB
33.53	5	2.95307e-06	0.000125485	AL033504.1
33.4981	5	2.99655e-06	0.000125612	NOS1AP
33.4492	5	3.06437e-06	0.000126742	TLE4
33.272	5	3.32325e-06	0.000135641	CEP112
32.1905	5	5.44681e-06	0.000219429	MDGA2
32.1281	3	4.91814e-07	2.54268e-05	C8orf34
32.0788	5	5.73152e-06	0.000227938	LUZP2
31.6251	2	1.35733e-07	7.65536e-06	AL445123.2
31.4165	5	7.75034e-06	0.000304323	DCHS2
31.1375	3	7.95213e-07	4.04385e-05	TMEFF2
31.069	5	9.07793e-06	0.000351997	VAV3
30.7619	5	1.04379e-05	0.000399732	BCAT1
30.4923	2	2.39158e-07	1.27909e-05	SLC8A3
30.4472	5	1.20411e-05	0.000455506	ADAMTSL1
30.3929	5	1.23413e-05	0.000461239	AC105402.3
29.6676	5	1.71452e-05	0.000633148	TAFA1
29.4547	5	1.88789e-05	0.000688971	FRMD4B
29.3308	5	1.99679e-05	0.000716565	NELL1
28.6138	5	2.7604e-05	0.000973042	SGCD
28.245	5	3.25971e-05	0.00113614	GRM3
27.9432	5	3.7341e-05	0.0012494	CDH12
27.9363	5	3.74579e-05	0.0012494	ANKS1B
27.7294	2	9.52011e-07	4.76313e-05	GRM1
27.6677	5	4.22669e-05	0.00138316	SLC8A1
27.6395	5	4.28058e-05	0.00138316	MITF
27.4318	5	4.69929e-05	0.0015028	PPARGC1A
27.3581	2	1.14621e-06	5.55555e-05	ATP8B4
27.1942	5	5.22826e-05	0.00165491	IQGAP2
26.9967	5	5.71281e-05	0.00179001	AL512308.1
26.9766	4	2.00971e-05	0.000716565	TRHDE
26.9083	5	5.94358e-05	0.0018437	CDH11
26.6656	5	6.62628e-05	0.00203512	ASIC2
26.5757	5	6.89865e-05	0.002098	TIMP3
26.4409	2	1.81318e-06	8.03497e-05	ST8SIA6
26.0753	5	8.62843e-05	0.00257832	PPFIA2
26.0712	5	8.64428e-05	0.00257832	AC073050.1
25.968	5	9.05217e-05	0.00267427	CPNE4
25.8907	5	9.36985e-05	0.00274201	SHISA9
25.8641	4	3.37057e-05	0.00116172	USP9Y
25.6911	5	0.000102424	0.00296934	SLIT3
25.2329	5	0.000125621	0.00354252	EYA2
24.8237	5	0.000150689	0.00421116	IL33
24.7001	5	0.000159195	0.00440914	FRMD3
24.2885	5	0.000191078	0.00519934	AC105916.1
24.1016	5	0.000207567	0.00559889	NLGN1
24.0424	5	0.000213074	0.0056979	DISC1FP1
23.8988	5	0.00022705	0.00599937	MROH9
23.8873	5	0.000228216	0.00599937	FSTL5
23.8065	5	0.000236507	0.00611371	SEL1L3
23.4409	5	0.000277954	0.00706733	TTTY14
23.3565	5	0.000288496	0.00727572	PDGFD
23.3155	5	0.000293763	0.00734882	SYT1
23.2005	3	3.66774e-05	0.0012494	RCAN2
23.0473	5	0.000330613	0.00820448	MPP6
22.8971	3	4.24277e-05	0.00138316	LHX5-AS1
22.8275	5	0.000364176	0.00889507	CBLB
22.6248	5	0.000398123	0.00964827	LINC02232
22.2872	5	0.000461701	0.0109352	KHDRBS2
22.2867	5	0.000461803	0.0109352	SLC4A4
22.267	5	0.000465802	0.0109463	COL4A5
21.9802	5	0.000528159	0.0123184	EBF2
21.9295	5	0.00054	0.0125006	COL4A6
21.7053	5	0.000595617	0.0136859	TMEM163
20.7035	3	0.00012131	0.00348428	CBLN1
20.6535	3	0.00012424	0.0035357	AC117461.1
20.6105	5	0.000959409	0.0215658	UNC5C
20.4479	5	0.00102952	0.0227863	TRDN
20.434	5	0.00103574	0.0227863	SYNPO2
20.3355	5	0.00108088	0.0235264	SLC1A3
20.3277	5	0.00108455	0.0235264	ELMO1
20.2077	5	0.0011424	0.0246091	JAKMIP2-AS1
20.1781	5	0.00115711	0.0247541	GSG1L
20.096	5	0.00119894	0.0254733	EYS
19.8888	5	0.00131124	0.027615	CNTN6
19.7155	5	0.001413	0.0288363	AC093912.1
19.633	5	0.00146417	0.0296853	MARCH1
19.4396	5	0.00159134	0.0320542	POSTN
19.351	5	0.00165318	0.0330849	SYT14
19.3017	5	0.00168857	0.0335765	IMMP2L
19.2698	5	0.00171192	0.0338241	UTY
19.2433	5	0.00173152	0.0339947	MIR924HG
19.0268	5	0.0019002	0.0370719	PCDH11X
18.8116	5	0.00208377	0.0401624	ADAMTS20
18.8108	5	0.00208451	0.0401624	NOTCH2
18.6876	5	0.00219734	0.042075	LAMA2
18.6723	5	0.00221175	0.0420911	HS6ST3
18.5632	5	0.00231739	0.0435669	LHX2
18.551	3	0.000338524	0.00833414	AC007614.1
18.452	5	0.00243016	0.0454117	ARHGAP10
18.3186	5	0.0025725	0.0477838	NR3C2
18.2316	5	0.00266968	0.0492937	EBF3
17.1554	2	0.000188259	0.00516795	SPOCK3
16.8864	3	0.000745804	0.0170109	AC069228.1
16.7413	2	0.000231567	0.00603632	LINC02770
16.4365	2	0.000269687	0.00691379	RAPGEF5
15.682	3	0.00131754	0.027615	PRLR
15.6283	2	0.000403971	0.00971409	MYT1L
15.572	3	0.00138767	0.0285069	HCN1
13.9008	2	0.00095823	0.0215658	AC115282.1
13.7775	2	0.00101919	0.0227449	PTPRR
13.2221	2	0.00134543	0.0280102	SEZ6L2
13.1661	2	0.00138361	0.0285069	SH3GL3
12.1933	2	0.00225044	0.0425662	RUNDC3B

### Sheet: Neuronal Lineage-Pathways
pathway	pval	padj	ES	NES	nMoreExtreme	size	leadingEdge
GOBP_CELL_CELL_SIGNALING	3.99992e-05	0.00199996	0.95929	1.29973	1	29	RIT2, SYN3, GRIK2, PTPRO, GABRB2, LHX1, CNTNAP4, CHRNA7, TNR, KCND2, RELN, EPHA5, GLI3, SYT4, CLSTN2, CPLX4, TLE4, GRM3, GRM1, MITF, TRHDE, CDH11, ASIC2, SHISA9, NLGN1, SYT1, CBLN1, SLC1A3, LAMA2
GOBP_CELL_MORPHOGENESIS	5.99988e-05	0.00199996	0.958261	1.29733	2	28	CTNNA2, SEMA3D, FSTL4, PTPRO, LHX1, FLRT2, CHRNA7, TNR, EPHA7, RELN, EPHA5, GLI3, BCL11B, SYT4, PREX2, TMEFF2, CDH12, CDH11, PPFIA2, SLIT3, NLGN1, SYT1, UNC5C, SLC1A3, CNTN6, NOTCH2, LAMA2, LHX2
GOBP_CELL_PROJECTION_ORGANIZATION	5.99988e-05	0.00199996	0.957928	1.29567	2	27	RIT2, CTNNA2, SEMA3D, FSTL4, PTPRO, LHX1, FLRT2, CHRNA7, TNR, EPHA7, RELN, EPHA5, GLI3, BCL11B, SYT4, PREX2, VAV3, CDH11, PPFIA2, SLIT3, NLGN1, SYT1, UNC5C, CNTN6, NOTCH2, LAMA2, LHX2
GOBP_NEUROGENESIS	7.99984e-05	0.00199996	0.939305	1.27835	3	35	RIT2, CTNNA2, OLFM3, SEMA3D, FSTL4, PTPRO, GABRB2, LHX1, FLRT2, CHRNA7, TNR, EPHA7, RELN, EPHA5, GLI3, BCL11B, SYT4, PREX2, MDGA2, TAFA1, CDH11, PPFIA2, SLIT3, NLGN1, SYT1, CBLN1, UNC5C, SLC1A3, CNTN6, NOTCH2, LAMA2, LHX2, MYT1L, HCN1
GOBP_NEURON_DEVELOPMENT	0.000119998	0.00224996	0.946379	1.28421	5	31	RIT2, CTNNA2, OLFM3, SEMA3D, FSTL4, PTPRO, GABRB2, LHX1, FLRT2, CHRNA7, TNR, EPHA7, RELN, EPHA5, GLI3, BCL11B, SYT4, PREX2, CDH11, PPFIA2, SLIT3, NLGN1, SYT1, UNC5C, SLC1A3, CNTN6, NOTCH2, LAMA2, LHX2, MYT1L, HCN1
GOBP_NEURON_DIFFERENTIATION	0.000139997	0.00224996	0.938826	1.27673	6	34	RIT2, CTNNA2, OLFM3, SEMA3D, FSTL4, PTPRO, GABRB2, LHX1, FLRT2, CHRNA7, TNR, EPHA7, RELN, EPHA5, GLI3, BCL11B, SYT4, PREX2, MDGA2, CDH11, PPFIA2, SLIT3, NLGN1, SYT1, CBLN1, UNC5C, SLC1A3, CNTN6, NOTCH2, LAMA2, LHX2, MYT1L, HCN1
GOBP_CELL_PART_MORPHOGENESIS	0.000179996	0.00224996	0.957595	1.29432	8	26	CTNNA2, SEMA3D, FSTL4, PTPRO, PID1, LHX1, FLRT2, CHRNA7, TNR, EPHA7, RELN, EPHA5, GLI3, BCL11B, SYT4, PREX2, CDH11, PPFIA2, SLIT3, NLGN1, SYT1, UNC5C, CNTN6, NOTCH2, LAMA2, LHX2
GOBP_CELLULAR_COMPONENT_MORPHOGENESIS	0.000179996	0.00224996	0.957595	1.29432	8	26	CTNNA2, SEMA3D, FSTL4, PTPRO, PID1, LHX1, FLRT2, CHRNA7, TNR, EPHA7, RELN, EPHA5, GLI3, BCL11B, SYT4, PREX2, CDH11, PPFIA2, SLIT3, NLGN1, SYT1, UNC5C, CNTN6, NOTCH2, LAMA2, LHX2
GOBP_CELL_MORPHOGENESIS_INVOLVED_IN_DIFFERENTIATION	0.000279994	0.00311105	0.957262	1.29242	13	25	CTNNA2, SEMA3D, FSTL4, PTPRO, LHX1, FLRT2, CHRNA7, TNR, EPHA7, RELN, EPHA5, GLI3, BCL11B, PREX2, TMEFF2, CDH11, PPFIA2, SLIT3, NLGN1, UNC5C, SLC1A3, CNTN6, NOTCH2, LAMA2, LHX2
GOBP_CELL_MORPHOGENESIS_INVOLVED_IN_NEURON_DIFFERENTIATION	0.000439991	0.00439991	0.956929	1.29068	21	24	CTNNA2, SEMA3D, FSTL4, PTPRO, LHX1, FLRT2, CHRNA7, TNR, EPHA7, RELN, EPHA5, GLI3, BCL11B, PREX2, CDH11, PPFIA2, SLIT3, NLGN1, UNC5C, SLC1A3, CNTN6, NOTCH2, LAMA2, LHX2
GOBP_SYNAPTIC_SIGNALING	0.000559989	0.00509081	0.956959	1.28799	27	22	RIT2, SYN3, GRIK2, GABRB2, CNTNAP4, CHRNA7, TNR, KCND2, RELN, SYT4, CLSTN2, CPLX4, GRM3, GRM1, CDH11, ASIC2, SHISA9, NLGN1, SYT1, CBLN1, SLC1A3, LAMA2
GOBP_CENTRAL_NERVOUS_SYSTEM_DEVELOPMENT	0.000699986	0.00533323	0.943915	1.2744	34	25	CTNNA2, ADGRL2, LHX1, CA10, TNR, EPHA7, IL1RAPL2, RELN, EPHA5, GLI3, BCL11B, FOXP2, SSTR2, MDGA2, SLC8A1, CDH11, ASIC2, SLIT3, SYT1, CBLN1, UNC5C, CNTN6, IMMP2L, LHX2
GOBP_LOCOMOTION	0.000779984	0.00533323	0.93981	1.27028	38	26	CTNNA2, SEMA3D, PTPRO, LHX1, FLRT2, TNR, EPHA7, RELN, EPHA5, GLI3, BCL11B, TMEFF2, VAV3, SLC8A1, MITF, USP9Y, SLIT3, PDGFD, UNC5C, ELMO1, CNTN6, NOTCH2, LAMA2, LHX2, SPOCK3
GOBP_NERVOUS_SYSTEM_PROCESS	0.00078	0.00533323	0.960458	1.28972	38	20	PCDH15, CTNNA2, LHFPL3, CSMD1, GRIK2, GABRB2, CHRNA7, TNR, KCND2, RELN, SYT4, CPLX4, GRM1, ASIC2, TIMP3, SHISA9, NLGN1, CBLN1, SLC1A3, EYS
GOBP_BIOLOGICAL_ADHESION	0.000799984	0.00533323	0.93637	1.26651	39	27	PCDH15, CTNNA2, FREM1, PTPRO, FLRT2, CNTNAP4, TNR, EPHA7, RELN, GLI3, CLSTN2, DCHS2, TMEFF2, VAV3, CDH12, CDH11, PPFIA2, NLGN1, CBLB, COL4A6, CBLN1, CNTN6, POSTN, PCDH11X, LAMA2, PRLR, PTPRR
GOBP_CELL_JUNCTION_ORGANIZATION	0.00122	0.007625	0.962912	1.28962	60	18	CTNNA2, PTPRO, GABRB2, FLRT2, CHRNA7, TNR, EPHA7, IL1RAPL2, RELN, CLSTN2, NOS1AP, CDH12, CDH11, ASIC2, PPFIA2, NLGN1, COL4A5, CBLN1
GOBP_AXON_DEVELOPMENT	0.00152	0.00844444	0.95527	1.28126	75	19	CTNNA2, SEMA3D, FSTL4, PTPRO, LHX1, FLRT2, TNR, EPHA7, RELN, EPHA5, GLI3, BCL11B, CDH11, SLIT3, UNC5C, CNTN6, NOTCH2, LAMA2, LHX2
GOBP_HEAD_DEVELOPMENT	0.00152	0.00844444	0.95527	1.28126	75	19	CTNNA2, ADGRL2, LHX1, CA10, TNR, EPHA7, RELN, EPHA5, GLI3, BCL11B, FOXP2, SSTR2, SLC8A1, SLIT3, SYT1, CBLN1, UNC5C, IMMP2L, LHX2
GOBP_REGULATION_OF_TRANS_SYNAPTIC_SIGNALING	0.0018	0.00852174	0.955633	1.27988	89	18	SYN3, GRIK2, CNTNAP4, CHRNA7, TNR, RELN, SYT4, CLSTN2, CPLX4, GRM3, GRM1, CDH11, SHISA9, NLGN1, SYT1, CBLN1, SLC1A3, LAMA2
GOBP_REGULATION_OF_MULTICELLULAR_ORGANISMAL_DEVELOPMENT	0.00189996	0.00852174	0.943789	1.26885	94	21	SEMA3D, FSTL4, LHX1, FLRT2, CHRNA7, TNR, EPHA7, RELN, GLI3, SYT4, CLSTN2, NELL1, SLC8A1, MITF, ASIC2, NLGN1, CBLN1, NOTCH2, LAMA2, LHX2, PRLR
GOBP_TISSUE_DEVELOPMENT	0.00189996	0.00852174	0.943789	1.26885	94	21	SEMA3D, CSMD1, PTPRO, LHX1, EPHA7, GLI3, BCL11B, TMEFF2, NELL1, SGCD, SLC8A1, PPARGC1A, EYA2, PDGFD, EBF2, UNC5C, POSTN, NOTCH2, LAMA2, LHX2, PRLR
GOBP_ION_TRANSPORT	0.00193996	0.00852174	0.943095	1.26792	96	21	GRIK2, GABRB2, DPP6, CHRNA7, KCND2, CACNA2D3, RELN, SYT4, NOS1AP, GRM1, SLC8A1, ASIC2, SHISA9, NLGN1, SYT1, SLC4A4, TMEM163, TRDN, SLC1A3, GSG1L, HCN1
GOBP_TAXIS	0.00196	0.00852174	0.954939	1.27895	97	18	SEMA3D, PTPRO, LHX1, FLRT2, TNR, EPHA7, RELN, EPHA5, GLI3, BCL11B, VAV3, SLIT3, PDGFD, UNC5C, CNTN6, NOTCH2, LAMA2, LHX2
GOBP_SYNAPSE_ORGANIZATION	0.00208	0.00866667	0.962245	1.28509	103	16	CTNNA2, PTPRO, GABRB2, FLRT2, CHRNA7, TNR, EPHA7, IL1RAPL2, RELN, CLSTN2, NOS1AP, ASIC2, PPFIA2, NLGN1, COL4A5, CBLN1
GOBP_POSITIVE_REGULATION_OF_SIGNALING	0.00242	0.00946154	0.943462	1.2669	120	20	RIT2, ADAMTS3, GRIK2, CHRNA7, TNR, RELN, CLSTN2, NOS1AP, GRM1, TIMP3, NLGN1, PDGFD, SYT1, SLC1A3, CNTN6, ADAMTS20, NOTCH2, LAMA2, NR3C2, PRLR
GOBP_TRANSMEMBRANE_TRANSPORT	0.00246	0.00946154	0.942768	1.26596	122	20	GRIK2, GABRB2, DPP6, PID1, CHRNA7, KCND2, CACNA2D3, RELN, NOS1AP, GRM1, SLC8A1, ASIC2, SHISA9, NLGN1, SLC4A4, TMEM163, TRDN, SLC1A3, GSG1L, HCN1
GOBP_CELL_MIGRATION	0.0028	0.0100714	0.940134	1.26243	139	20	CTNNA2, SEMA3D, PTPRO, LHX1, FLRT2, TNR, RELN, GLI3, BCL11B, TMEFF2, VAV3, SLC8A1, MITF, USP9Y, SLIT3, PDGFD, UNC5C, ELMO1, LAMA2
GOBP_REGULATION_OF_TRANSPORT	0.00282	0.0100714	0.944001	1.26614	140	19	RIT2, DPP6, PID1, KCND2, CACNA2D3, RELN, EPHA5, GLI3, SYT4, CPLX4, NOS1AP, SLC8A1, ASIC2, SHISA9, NLGN1, SYT1, TRDN, GSG1L
GOBP_ION_TRANSMEMBRANE_TRANSPORT	0.00304	0.0104828	0.942441	1.26405	151	19	GRIK2, GABRB2, DPP6, CHRNA7, KCND2, CACNA2D3, RELN, NOS1AP, GRM1, SLC8A1, ASIC2, SHISA9, NLGN1, SLC4A4, TMEM163, TRDN, SLC1A3, GSG1L, HCN1
GOBP_NEURON_PROJECTION_GUIDANCE	0.00354	0.0118	0.954278	1.27445	176	16	SEMA3D, PTPRO, LHX1, FLRT2, TNR, EPHA7, RELN, EPHA5, GLI3, BCL11B, SLIT3, UNC5C, CNTN6, NOTCH2, LAMA2, LHX2
GOBP_POSITIVE_REGULATION_OF_MULTICELLULAR_ORGANISMAL_PROCESS	0.00408	0.01275	0.942808	1.2627	203	18	LHX1, FLRT2, CHRNA7, TNR, RELN, GLI3, CLSTN2, NELL1, SLC8A1, PPARGC1A, ASIC2, IL33, NLGN1, CBLB, EBF2, CBLN1, NOTCH2, PRLR
GOBP_REGULATION_OF_CELL_POPULATION_PROLIFERATION	0.00408	0.01275	0.942808	1.2627	203	18	PID1, LHX1, CHRNA7, GLI3, BCL11B, SSTR2, VAV3, TAFA1, NELL1, MITF, PPARGC1A, SLIT3, IL33, PDGFD, CBLB, NOTCH2, LHX2, PRLR
GOBP_CATION_TRANSPORT	0.00434	0.0131515	0.942114	1.26177	216	18	DPP6, CHRNA7, KCND2, CACNA2D3, RELN, SYT4, NOS1AP, SLC8A1, ASIC2, SHISA9, NLGN1, SYT1, SLC4A4, TMEM163, TRDN, SLC1A3, GSG1L, HCN1
GOBP_REGULATION_OF_ANATOMICAL_STRUCTURE_MORPHOGENESIS	0.00478182	0.0136781	0.965064	1.2812	238	12	SEMA3D, FSTL4, PID1, LHX1, CHRNA7, TNR, EPHA7, RELN, SYT4, PPFIA2, NLGN1, SYT1
GOBP_REGULATION_OF_SYSTEM_PROCESS	0.00496089	0.0136781	0.960208	1.2771	247	13	PTPRO, CHRNA7, TNR, RELN, SSTR2, NOS1AP, GRM1, SLC8A1, ASIC2, SHISA9, NLGN1, CBLN1, TRDN
GOBP_PROGRAMMED_CELL_DEATH	0.00502	0.0136781	0.942481	1.26044	250	17	GRIK2, GABRB2, EPHA7, GLI3, BCL11B, MITF, PPARGC1A, ASIC2, TIMP3, SLIT3, EYA2, UNC5C, ELMO1, ADAMTS20, NOTCH2, ARHGAP10, PRLR
GOBP_BEHAVIOR	0.00506091	0.0136781	0.959516	1.27618	252	13	CSMD1, GRIK2, CNTNAP4, CHRNA7, TNR, KCND2, RELN, GLI3, SYT4, PREX2, GRM1, NLGN1, SLC1A3
GOBP_RESPONSE_TO_ENDOGENOUS_STIMULUS	0.00524	0.0137895	0.941788	1.25951	261	17	GABRB2, PID1, LHX1, FLRT2, GLI3, SSTR2, SLC8A1, TIMP3, USP9Y, SLIT3, PDGFD, COL4A6, SLC1A3, NOTCH2, NR3C2, PRLR, HCN1
GOBP_REGULATION_OF_ION_TRANSPORT	0.00544098	0.0139512	0.958478	1.2748	271	13	DPP6, KCND2, CACNA2D3, RELN, SYT4, NOS1AP, SLC8A1, ASIC2, SHISA9, NLGN1, SYT1, TRDN, GSG1L
GOBP_REGULATION_OF_CELL_DEATH	0.00698	0.0162143	0.942154	1.25826	348	16	GRIK2, GABRB2, CHRNA7, EPHA7, GLI3, BCL11B, MITF, PPARGC1A, ASIC2, TIMP3, EYA2, UNC5C, ADAMTS20, NOTCH2, ARHGAP10, PRLR
GOBP_CATION_TRANSMEMBRANE_TRANSPORT	0.00726	0.0162143	0.941462	1.25733	362	16	DPP6, CHRNA7, KCND2, CACNA2D3, RELN, NOS1AP, SLC8A1, ASIC2, SHISA9, NLGN1, SLC4A4, TMEM163, TRDN, SLC1A3, GSG1L, HCN1
GOBP_HOMEOSTATIC_PROCESS	0.00726	0.0162143	0.941462	1.25733	362	16	PCDH15, CSMD1, GRIK2, CHRNA7, EPHA5, SGCD, GRM1, SLC8A1, PPARGC1A, SLC4A4, EBF2, TRDN, SLC1A3, LAMA2, PRLR, HCN1
GOBP_REGULATION_OF_TRANSMEMBRANE_TRANSPORT	0.00748284	0.0162143	0.958146	1.27202	373	12	DPP6, PID1, KCND2, CACNA2D3, RELN, NOS1AP, SLC8A1, ASIC2, SHISA9, NLGN1, TRDN, GSG1L
GOBP_SENSORY_PERCEPTION	0.00760289	0.0162143	0.9578	1.27156	379	12	PCDH15, LHFPL3, GRIK2, GABRB2, CHRNA7, KCND2, CPLX4, GRM1, ASIC2, TIMP3, SLC1A3, EYS
GOBP_NEGATIVE_REGULATION_OF_RESPONSE_TO_STIMULUS	0.00768	0.0162143	0.944349	1.25953	383	15	CTNNA2, SEMA3D, FSTL4, RGS6, PTPRO, PID1, TNR, GLI3, TLE4, TIMP3, SLIT3, EYA2, CBLB, CBLN1
GOBP_REGULATION_OF_NERVOUS_SYSTEM_DEVELOPMENT	0.00772139	0.0162143	0.953287	1.2679	385	13	SEMA3D, FSTL4, FLRT2, TNR, EPHA7, RELN, GLI3, SYT4, CLSTN2, ASIC2, NLGN1, CBLN1, LHX2
GOBP_REGULATION_OF_CELL_PROJECTION_ORGANIZATION	0.00799343	0.0162143	0.966816	1.27929	398	10	RIT2, CTNNA2, SEMA3D, FSTL4, PTPRO, TNR, EPHA7, RELN, PPFIA2, NLGN1
GOBP_REGULATION_OF_NEURON_PROJECTION_DEVELOPMENT	0.00799343	0.0162143	0.966816	1.27929	398	10	RIT2, CTNNA2, SEMA3D, FSTL4, PTPRO, TNR, EPHA7, RELN, PPFIA2, NLGN1
GOBP_REGULATION_OF_INTRACELLULAR_SIGNAL_TRANSDUCTION	0.00812	0.0162143	0.933932	1.24901	405	17	RIT2, GRIK2, CHRNA7, EPHA7, RELN, ARHGAP20, PREX2, NOS1AP, VAV3, GRM1, TIMP3, NLGN1, PDGFD, NOTCH2, ARHGAP10, NR3C2, PTPRR
GOBP_POSITIVE_REGULATION_OF_NUCLEOBASE_CONTAINING_COMPOUND_METABOLIC_PROCESS	0.00824148	0.0162143	0.951903	1.26605	411	13	RIT2, PID1, LHX1, GLI3, BCL11B, MITF, PPARGC1A, EYA2, IL33, SLC4A4, EBF2, LHX2, EBF3
GOBP_PHOSPHORYLATION	0.00844	0.0162143	0.942744	1.25739	421	15	RIT2, STK32B, PTPRO, PID1, CHRNA7, EPHA7, RELN, EPHA5, DGKB, VAV3, SLC8A1, PDGFD, CBLB, SLC4A4, PRLR
GOBP_CELL_JUNCTION_ASSEMBLY	0.00872663	0.0162143	0.960581	1.27301	435	11	PTPRO, GABRB2, FLRT2, EPHA7, IL1RAPL2, CLSTN2, CDH12, CDH11, ASIC2, NLGN1, CBLN1
GOBP_REGULATION_OF_SYNAPSE_STRUCTURE_OR_ACTIVITY	0.00872663	0.0162143	0.960581	1.27301	435	11	CTNNA2, PTPRO, FLRT2, EPHA7, IL1RAPL2, RELN, CLSTN2, ASIC2, PPFIA2, NLGN1, CBLN1
GOBP_POSITIVE_REGULATION_OF_DEVELOPMENTAL_PROCESS	0.00896	0.0162143	0.931614	1.2459	447	17	LHX1, FLRT2, CHRNA7, RELN, GLI3, SYT4, CLSTN2, NELL1, SLC8A1, PPARGC1A, ASIC2, NLGN1, SYT1, CBLN1, ADAMTS20, NOTCH2, SH3GL3
GOBP_CELLULAR_RESPONSE_TO_ENDOGENOUS_STIMULUS	0.00908	0.0162143	0.941136	1.25525	453	15	GABRB2, PID1, LHX1, FLRT2, SSTR2, SLC8A1, USP9Y, SLIT3, PDGFD, COL4A6, SLC1A3, NOTCH2, NR3C2, PRLR, HCN1
GOBP_REGULATION_OF_MEMBRANE_POTENTIAL	0.00908	0.0162143	0.941136	1.25525	453	15	GRIK2, GABRB2, PID1, CHRNA7, KCND2, RELN, NOS1AP, GRM1, SLC8A1, ASIC2, NLGN1, SLC4A4, CBLN1, TRDN, HCN1
GOBP_NEGATIVE_REGULATION_OF_SIGNALING	0.00936	0.0164211	0.940565	1.25449	467	15	FSTL4, RGS6, GRIK2, PTPRO, PID1, TNR, GLI3, SYT4, TLE4, TIMP3, SLIT3, EYA2, CBLB, CBLN1, PTPRR
GOBP_REGULATION_OF_CELL_DIFFERENTIATION	0.0096	0.0165517	0.930007	1.24376	479	17	SEMA3D, FSTL4, LHX1, TNR, EPHA7, RELN, GLI3, BCL11B, SYT4, NELL1, MITF, NLGN1, ADAMTS20, NOTCH2, LHX2, PRLR, SH3GL3
GOBP_REGULATION_OF_ION_TRANSMEMBRANE_TRANSPORT	0.0100877	0.0170977	0.957815	1.26935	503	11	DPP6, KCND2, CACNA2D3, RELN, NOS1AP, SLC8A1, ASIC2, SHISA9, NLGN1, TRDN, GSG1L
GOBP_POSITIVE_REGULATION_OF_CELLULAR_BIOSYNTHETIC_PROCESS	0.010444	0.0172459	0.951574	1.2633	521	12	RIT2, PID1, LHX1, GLI3, BCL11B, NOS1AP, MITF, PPARGC1A, IL33, EBF2, LHX2, EBF3
GOBP_ENZYME_LINKED_RECEPTOR_PROTEIN_SIGNALING_PATHWAY	0.01052	0.0172459	0.932802	1.24577	525	16	ADAMTS3, FSTL4, PID1, FLRT2, BTBD11, EPHA7, EPHA5, ANKS1B, USP9Y, PDGFD, CBLB, COL4A5, COL4A6, NOTCH2, PRLR, PTPRR
GOBP_REGULATION_OF_PHOSPHORUS_METABOLIC_PROCESS	0.0109407	0.0176462	0.941502	1.25405	546	14	RIT2, PTPRO, PID1, CHRNA7, EPHA7, RELN, EPHA5, VAV3, SLC8A1, PPARGC1A, PDGFD, CBLB, SLC4A4, PRLR
GOBP_CELL_CELL_ADHESION	0.01114	0.0176825	0.936797	1.24946	556	15	PCDH15, CTNNA2, TNR, EPHA7, GLI3, CLSTN2, DCHS2, CDH12, CDH11, NLGN1, CBLB, CBLN1, CNTN6, PCDH11X, PTPRR
GOBP_PROTEOLYSIS	0.0120846	0.0185709	0.948807	1.25962	603	12	ADAMTS3, TLL1, DPP6, EPHA7, RELN, GLI3, TRHDE, TIMP3, USP9Y, IMMP2L, ADAMTS20, SPOCK3
GOBP_CIRCULATORY_SYSTEM_DEVELOPMENT	0.0124695	0.0185709	0.953665	1.26385	622	11	FLRT2, CHRNA7, GLI3, VAV3, SGCD, SLC8A1, SLIT3, PDGFD, IMMP2L, UTY, NOTCH2
GOBP_REGULATION_OF_ORGANELLE_ORGANIZATION	0.0124695	0.0185709	0.953665	1.26385	622	11	CTNNA2, PID1, EPHA5, SYT4, TMEFF2, PPARGC1A, IQGAP2, SYT1, CBLN1, SYNPO2, NOTCH2
GOBP_FOREBRAIN_DEVELOPMENT	0.0128898	0.0185709	0.952628	1.26247	643	11	LHX1, TNR, RELN, EPHA5, GLI3, BCL11B, FOXP2, SSTR2, SLC8A1, SLIT3, LHX2
GOBP_POSITIVE_REGULATION_OF_CELLULAR_COMPONENT_ORGANIZATION	0.0129017	0.0185709	0.958866	1.26877	643	10	RIT2, FLRT2, RELN, CLSTN2, PPARGC1A, ASIC2, NLGN1, SYT1, CBLN1, SYNPO2
GOBP_MEMBRANE_ORGANIZATION	0.0132823	0.0185709	0.958175	1.26786	662	10	RELN, SYT4, TMEFF2, VAV3, ATP8B4, EYA2, NLGN1, SYT1, TRDN, ELMO1
GOBP_CYTOSKELETON_ORGANIZATION	0.0133301	0.0185709	0.951936	1.26156	665	11	CTNNA2, EPHA5, NOS1AP, TMEFF2, IQGAP2, NLGN1, TRDN, SYNPO2, ELMO1, NOTCH2, ARHGAP10
GOBP_POSITIVE_REGULATION_OF_RNA_METABOLIC_PROCESS	0.0136704	0.0185709	0.951245	1.26064	682	11	RIT2, PID1, LHX1, GLI3, BCL11B, MITF, PPARGC1A, IL33, EBF2, LHX2, EBF3
GOBP_DEVELOPMENTAL_GROWTH	0.0137425	0.0185709	0.941176	1.25179	686	13	SEMA3D, FSTL4, LHX1, TNR, EPHA7, GLI3, SYT4, SLIT3, SYT1, EYS, NOTCH2, LHX2, PRLR
GOBP_GROWTH	0.0137425	0.0185709	0.941176	1.25179	686	13	SEMA3D, FSTL4, LHX1, TNR, EPHA7, GLI3, SYT4, SLIT3, SYT1, EYS, NOTCH2, LHX2, PRLR
GOBP_POSITIVE_REGULATION_OF_MOLECULAR_FUNCTION	0.0137425	0.0185709	0.941176	1.25179	686	13	RGS6, CHRNA7, EPHA7, RELN, EPHA5, NOS1AP, VAV3, PPARGC1A, PDGFD, EBF2, TRDN, RAPGEF5, PRLR
GOBP_ANIMAL_ORGAN_MORPHOGENESIS	0.0141225	0.0185823	0.940484	1.25087	705	13	CTNNA2, OLFM3, CSMD1, FREM1, LHX1, FLRT2, GLI3, BCL11B, TMEFF2, SLIT3, NOTCH2, LAMA2, HCN1
GOBP_INORGANIC_ION_TRANSMEMBRANE_TRANSPORT	0.0141225	0.0185823	0.940484	1.25087	705	13	GABRB2, DPP6, CHRNA7, KCND2, CACNA2D3, NOS1AP, SLC8A1, ASIC2, SLC4A4, TMEM163, TRDN, SLC1A3, HCN1
GOBP_CIRCULATORY_SYSTEM_PROCESS	0.0151655	0.0194429	0.955064	1.26374	756	10	PTPRO, NOS1AP, SGCD, SLC8A1, TRHDE, ASIC2, SLC4A4, TRDN, SLC1A3, IMMP2L
GOBP_NITROGEN_COMPOUND_TRANSPORT	0.0151655	0.0194429	0.955064	1.26374	756	10	EPHA5, GLI3, SYT4, GRM1, NLGN1, SYT1, CBLB, CBLN1, SLC1A3, IMMP2L
GOBP_TELENCEPHALON_DEVELOPMENT	0.0168683	0.0213523	0.952299	1.26008	841	10	LHX1, TNR, RELN, EPHA5, GLI3, BCL11B, FOXP2, SLC8A1, SLIT3, LHX2
GOBP_NEGATIVE_REGULATION_OF_CELL_DEATH	0.0175467	0.0216626	0.940851	1.24906	876	12	GRIK2, GABRB2, GLI3, BCL11B, MITF, PPARGC1A, ASIC2, EYA2, ADAMTS20, NOTCH2, ARHGAP10, PRLR
GOBP_REGULATION_OF_PROTEIN_MODIFICATION_PROCESS	0.0175467	0.0216626	0.940851	1.24906	876	12	RIT2, PTPRO, PID1, CHRNA7, EPHA7, RELN, NOS1AP, SLC8A1, PPARGC1A, PDGFD, CBLB, PRLR
GOBP_CHEMICAL_HOMEOSTASIS	0.0180469	0.0217432	0.940159	1.24814	901	12	CSMD1, GRIK2, CHRNA7, EPHA5, SGCD, GRM1, SLC8A1, PPARGC1A, SLC4A4, TRDN, SLC1A3, HCN1
GOBP_METAL_ION_TRANSPORT	0.0180469	0.0217432	0.940159	1.24814	901	12	DPP6, CHRNA7, KCND2, CACNA2D3, NOS1AP, SLC8A1, ASIC2, SLC4A4, TMEM163, TRDN, SLC1A3, HCN1
GOBP_NEGATIVE_REGULATION_OF_CELLULAR_COMPONENT_ORGANIZATION	0.0195949	0.0233273	0.943236	1.25003	978	11	RIT2, CTNNA2, SEMA3D, FSTL4, PTPRO, TNR, EPHA7, TMEFF2, NLGN1, CBLN1
GOBP_REGULATION_OF_CELLULAR_COMPONENT_MOVEMENT	0.0205037	0.0238415	0.931834	1.23936	1024	13	CTNNA2, SEMA3D, PTPRO, FLRT2, RELN, TMEFF2, SLC8A1, MITF, PDGFD, UNC5C, LAMA2, SPOCK3, PTPRR
GOBP_TRANSMEMBRANE_RECEPTOR_PROTEIN_TYROSINE_KINASE_SIGNALING_PATHWAY	0.0205037	0.0238415	0.931834	1.23936	1024	13	ADAMTS3, FSTL4, PID1, FLRT2, EPHA7, EPHA5, ANKS1B, PDGFD, CBLB, COL4A5, COL4A6, PRLR, PTPRR
GOBP_NEGATIVE_REGULATION_OF_BIOSYNTHETIC_PROCESS	0.022357	0.0256559	0.94018	1.24598	1116	11	PID1, LHX1, GLI3, FOXP2, L3MBTL4, TLE4, TMEFF2, MITF, IL33, NOTCH2, MYT1L
GOBP_RESPONSE_TO_OXYGEN_CONTAINING_COMPOUND	0.0225772	0.0256559	0.939834	1.24552	1127	11	PID1, CHRNA7, EPHA5, SSTR2, SLC8A1, SLIT3, PDGFD, COL4A6, SLC1A3, POSTN, HCN1
GOBP_EPITHELIUM_DEVELOPMENT	0.0269052	0.0283156	0.9402	1.24408	1342	10	CSMD1, PTPRO, LHX1, EPHA7, GLI3, BCL11B, TMEFF2, NOTCH2, LHX2, PRLR
GOBP_PEPTIDYL_AMINO_ACID_MODIFICATION	0.0269052	0.0283156	0.9402	1.24408	1342	10	STK32B, EPHA7, RELN, EPHA5, NOS1AP, PPARGC1A, PDGFD, CBLB, SPOCK3, PRLR
GOBP_POSITIVE_REGULATION_OF_CATALYTIC_ACTIVITY	0.0269052	0.0283156	0.9402	1.24408	1342	10	RGS6, CHRNA7, EPHA7, RELN, EPHA5, NOS1AP, VAV3, PDGFD, RAPGEF5, PRLR
GOBP_POSITIVE_REGULATION_OF_PHOSPHORUS_METABOLIC_PROCESS	0.0269052	0.0283156	0.9402	1.24408	1342	10	PID1, CHRNA7, EPHA7, RELN, EPHA5, VAV3, PPARGC1A, PDGFD, SLC4A4, PRLR
GOBP_REGULATION_OF_PROTEIN_PHOSPHORYLATION	0.0269052	0.0283156	0.9402	1.24408	1342	10	RIT2, PTPRO, PID1, CHRNA7, EPHA7, RELN, SLC8A1, PDGFD, CBLB, PRLR
GOBP_REGULATION_OF_TRANSFERASE_ACTIVITY	0.0269052	0.0283156	0.9402	1.24408	1342	10	PTPRO, CHRNA7, EPHA7, RELN, EPHA5, VAV3, SLC8A1, PDGFD, CBLB, PRLR
GOBP_NEGATIVE_REGULATION_OF_NUCLEOBASE_CONTAINING_COMPOUND_METABOLIC_PROCESS	0.0271857	0.0283156	0.939855	1.24362	1356	10	PID1, LHX1, GLI3, FOXP2, L3MBTL4, TLE4, MITF, IL33, NOTCH2, MYT1L
GOBP_CELLULAR_RESPONSE_TO_OXYGEN_CONTAINING_COMPOUND	0.0274661	0.0283156	0.939509	1.24316	1370	10	PID1, CHRNA7, EPHA5, SSTR2, SLC8A1, PDGFD, COL4A6, SLC1A3, POSTN, HCN1
GOBP_SENSORY_ORGAN_DEVELOPMENT	0.0274661	0.0283156	0.939509	1.24316	1370	10	PCDH15, OLFM3, GABRB2, LHX1, GLI3, BCL11B, MITF, NOTCH2, LHX2, HCN1
GOBP_NEGATIVE_REGULATION_OF_MULTICELLULAR_ORGANISMAL_PROCESS	0.030283	0.030901	0.931189	1.23406	1512	11	SEMA3D, FSTL4, PTPRO, CHRNA7, TNR, EPHA7, GLI3, SYT4, CBLN1, LHX2, PTPRR
GOBP_CELL_CELL_ADHESION_VIA_PLASMA_MEMBRANE_ADHESION_MOLECULES	0.0366215	0.0369914	0.930868	1.23173	1827	10	PCDH15, CLSTN2, DCHS2, CDH12, CDH11, NLGN1, CBLN1, CNTN6, PCDH11X, PTPRR
GOBP_VESICLE_MEDIATED_TRANSPORT	0.0371624	0.0371624	0.930408	1.23112	1854	10	RIT2, SYN3, SYT4, CPLX4, VAV3, NLGN1, SYT1, ELMO1, GSG1L, SH3GL3
