## Supplementary Table 8 for "A schizophrenia-associated radial glia cell state perturbs early human brain development"

### Sheet: Pseudotime-associated Topics
Topic	estimate	std.error	statistic	p.value	padj	association
atopic_0fATAC_	-0.000679674	0.000331315	-2.05145	0.0402471	0.0584232	Unaffected co-twin
atopic_10fATAC_	0.00133909	0.000144165	9.28855	1.85731e-20	1.39298e-19	Affected twin
atopic_11fATAC_	0.00117224	0.000119437	9.8147	1.20498e-22	1.43293e-21	Affected twin
atopic_12fATAC_	-0.000999776	0.000459693	-2.17488	0.0296604	0.0444905	Unaffected co-twin
atopic_13fATAC_	-0.000142973	0.000119898	-1.19246	0.233107	0.291383	Unaffected co-twin
atopic_14fATAC_	0.000943127	0.000140204	6.72684	1.81976e-11	6.8241e-11	Affected twin
atopic_15fATAC_	-0.000241864	0.00028178	-0.858345	0.390721	0.450831	Unaffected co-twin
atopic_16fATAC_	0.000501474	0.00022375	2.24122	0.0250314	0.0388419	Affected twin
atopic_17fATAC_	0.00021308	5.02719e-05	4.23855	2.26802e-05	4.63913e-05	Affected twin
atopic_18fATAC_	0.000160157	4.40043e-05	3.63959	0.000274323	0.000486985	Affected twin
atopic_19fATAC_	1.20206e-05	8.97289e-05	0.133966	0.893432	0.913737	Affected twin
atopic_1fATAC_	-0.00265667	0.000323706	-8.20705	2.51917e-16	1.41704e-15	Unaffected co-twin
atopic_20fATAC_	0.000678463	0.000139147	4.87586	1.09845e-06	3.0894e-06	Affected twin
atopic_21fATAC_	-0.000862368	0.000206794	-4.17017	3.06697e-05	5.75058e-05	Unaffected co-twin
atopic_22fATAC_	0.00042468	8.81253e-05	4.81905	1.4617e-06	3.86921e-06	Affected twin
atopic_23fATAC_	-0.000420369	4.23074e-05	-9.93605	3.63015e-23	8.16783e-22	Unaffected co-twin
atopic_24fATAC_	-0.000557006	0.000128069	-4.34927	1.37817e-05	3.10089e-05	Unaffected co-twin
atopic_2fATAC_	-0.000105735	0.000231598	-0.456544	0.648008	0.711228	Unaffected co-twin
atopic_3fATAC_	-0.000380251	4.67176e-05	-8.13935	4.40145e-16	2.20072e-15	Unaffected co-twin
atopic_4fATAC_	0.00230783	0.000235275	9.80905	1.27372e-22	1.43293e-21	Affected twin
atopic_5fATAC_	0.000397898	0.000266406	1.49358	0.135314	0.179092	Affected twin
atopic_6fATAC_	-0.000588494	0.000139864	-4.20761	2.60134e-05	5.08958e-05	Unaffected co-twin
atopic_7fATAC_	-0.000283484	0.000145556	-1.94759	0.0514892	0.0702125	Unaffected co-twin
atopic_8fATAC_	-0.000364243	5.66739e-05	-6.42699	1.35528e-10	4.69135e-10	Unaffected co-twin
atopic_9fATAC_	0.000132855	0.000121769	1.09104	0.275278	0.334798	Affected twin
etopic_0	-2.18937e-05	9.60013e-05	-0.228056	0.819607	0.863495	Unaffected co-twin
etopic_1	0.00133061	0.000230228	5.77953	7.69414e-09	2.30824e-08	Affected twin
etopic_10	-0.00115449	0.000272132	-4.24238	2.22965e-05	4.63913e-05	Unaffected co-twin
etopic_11	-0.000257991	5.92401e-05	-4.35501	1.3426e-05	3.10089e-05	Unaffected co-twin
etopic_12	0.000180013	0.000200225	0.899055	0.368643	0.436551	Affected twin
etopic_13	-0.0017265	0.000285408	-6.04923	1.50267e-09	4.83002e-09	Unaffected co-twin
etopic_14	-0.000772509	0.000265011	-2.91501	0.0035639	0.00593983	Unaffected co-twin
etopic_15	-0.000349525	0.000290222	-1.20434	0.228485	0.291383	Unaffected co-twin
etopic_16	-7.24807e-05	2.98594e-05	-2.4274	0.0152233	0.024466	Unaffected co-twin
etopic_17	1.15577e-06	9.00443e-05	0.0128356	0.989759	0.989759	Affected twin
etopic_18	-0.00176696	0.000247474	-7.13998	9.92182e-13	4.46482e-12	Unaffected co-twin
etopic_19	0.00473384	0.000266095	17.79	7.95568e-70	3.58005e-68	Affected twin
etopic_2	0.0007562	0.000173418	4.36055	1.30913e-05	3.10089e-05	Affected twin
etopic_3	0.000846792	8.99787e-05	9.41103	5.88754e-21	5.29878e-20	Affected twin
etopic_4	0.000267382	0.000135767	1.96943	0.0489292	0.0688066	Affected twin
etopic_5	1.51139e-05	6.8397e-05	0.220973	0.825118	0.863495	Affected twin
etopic_6	-1.558e-05	2.14611e-05	-0.725967	0.467874	0.526359	Unaffected co-twin
etopic_7	-0.000567134	0.000156104	-3.63304	0.000281369	0.000486985	Unaffected co-twin
etopic_8	0.00140122	0.000170119	8.23673	1.96962e-16	1.26618e-15	Affected twin
etopic_9	-0.00282726	0.000410401	-6.88902	5.92379e-12	2.42337e-11	Unaffected co-twin
