## Supplementary Table 11 for "A schizophrenia-associated radial glia cell state perturbs early human brain development"

### Sheet: sheet1
GO term ID	user interface reference code	GO domain	GO term name	GO term name - hierarchical structure	GO parent term ID	GSEA p-value	GSEA 'gene cluster' FDR corrected p-value	GSEA count foreground/input	GSEA count background	genes - hgnc_id	genes - hgnc_symbol	genes - your genelist input	genes - without hierarchical rollup - hgnc_symbol
GO:0045202		CC	synapse	synapse		9.32441e-06	8.39197e-05	12	1478	HGNC:21207;HGNC:15460;HGNC:4586;HGNC:8008;HGNC:30670;HGNC:2175;HGNC:3761;HGNC:494;HGNC:2701;HGNC:9682;HGNC:29943;HGNC:24039	LINGO2;CACNA2D3;GRIN2B;NRXN1;SV2C;CNTN5;FLRT2;ANK3;DCC;PTPRT;TENM2;CLMP	LINGO2;CACNA2D3;GRIN2B;NRXN1;SV2C;CNTN5;FLRT2;ANK3;DCC;PTPRT;TENM2;CLMP
GO:0097060	A1	CC	synaptic membrane	├─ synaptic membrane	GO:0045202			1	26	HGNC:21207	LINGO2	LINGO2
GO:0099243	A2	CC	extrinsic component of synaptic membrane	│ ├─ extrinsic component of synaptic membrane	GO:0097060			0	2
GO:0099699	A3	CC	integral component of synaptic membrane	│ └─ integral component of synaptic membrane	GO:0097060			1	19	HGNC:21207	LINGO2	LINGO2	LINGO2
GO:0098793	B1	CC	presynapse	├─ presynapse	GO:0045202	0.00173425	0.00253864	6	692	HGNC:15460;HGNC:4586;HGNC:8008;HGNC:30670;HGNC:2175;HGNC:3761	CACNA2D3;GRIN2B;NRXN1;SV2C;CNTN5;FLRT2	CACNA2D3;GRIN2B;NRXN1;SV2C;CNTN5;FLRT2
GO:0099523	B2	CC	presynaptic cytosol	│ ├─ presynaptic cytosol	GO:0098793			0	53
GO:0099569	B3	CC	presynaptic cytoskeleton	│ ├─ presynaptic cytoskeleton	GO:0098793			0	5
GO:0099182	B12	CC	presynaptic intermediate filament cytoskeleton	│ │ ├─ presynaptic intermediate filament cytoskeleton	GO:0099569			0	1
GO:0099143	B13	CC	presynaptic actin cytoskeleton	│ │ └─ presynaptic actin cytoskeleton	GO:0099569			0	2
GO:0048786	B4	CC	presynaptic active zone	│ ├─ presynaptic active zone	GO:0098793	0.00120608		3	109	HGNC:15460;HGNC:4586;HGNC:8008	CACNA2D3;GRIN2B;NRXN1	CACNA2D3;GRIN2B;NRXN1
GO:0098831	B14	CC	presynaptic active zone cytoplasmic component	│ │ ├─ presynaptic active zone cytoplasmic component	GO:0048786			0	21
GO:0048787	B15	CC	presynaptic active zone membrane	│ │ └─ presynaptic active zone membrane	GO:0048786	0.000346006	0.00103802	3	70	HGNC:15460;HGNC:4586;HGNC:8008	CACNA2D3;GRIN2B;NRXN1	CACNA2D3;GRIN2B;NRXN1
GO:0099029	B27	CC	anchored component of presynaptic active zone membrane	│ │ ├─ anchored component of presynaptic active zone membrane	GO:0048787			1	8	HGNC:15460	CACNA2D3	CACNA2D3	CACNA2D3
GO:0098891	B28	CC	extrinsic component of presynaptic active zone membrane	│ │ ├─ extrinsic component of presynaptic active zone membrane	GO:0048787			0	3
GO:0099059	B29	CC	integral component of presynaptic active zone membrane	│ │ └─ integral component of presynaptic active zone membrane	GO:0048787			2	52	HGNC:4586;HGNC:8008	GRIN2B;NRXN1	GRIN2B;NRXN1	GRIN2B;NRXN1
GO:0098833	B5	CC	presynaptic endocytic zone	│ ├─ presynaptic endocytic zone	GO:0098793			0	21
GO:0098835	B16	CC	presynaptic endocytic zone membrane	│ │ └─ presynaptic endocytic zone membrane	GO:0098833			0	17
GO:0098894	B30	CC	extrinsic component of presynaptic endocytic zone membrane	│ │ └─ extrinsic component of presynaptic endocytic zone membrane	GO:0098835			0	11
GO:0098830	B6	CC	presynaptic endosome	│ ├─ presynaptic endosome	GO:0098793			0	13
GO:0098954	B17	CC	presynaptic endosome membrane	│ │ └─ presynaptic endosome membrane	GO:0098830			0	2
GO:0099067	B31	CC	integral component of presynaptic endosome membrane	│ │ └─ integral component of presynaptic endosome membrane	GO:0098954			0	2
GO:0008021	B7	CC	synaptic vesicle	│ ├─ synaptic vesicle	GO:0098793			1	153	HGNC:30670	SV2C	SV2C
GO:0034592	B18	CC	synaptic vesicle lumen	│ │ ├─ synaptic vesicle lumen	GO:0008021			0	1
GO:0030672	B19	CC	synaptic vesicle membrane	│ │ └─ synaptic vesicle membrane	GO:0008021			1	122	HGNC:30670	SV2C	SV2C
GO:0098993	B32	CC	anchored component of synaptic vesicle membrane	│ │ ├─ anchored component of synaptic vesicle membrane	GO:0030672			0	20
GO:0098850	B33	CC	extrinsic component of synaptic vesicle membrane	│ │ ├─ extrinsic component of synaptic vesicle membrane	GO:0030672			0	26
GO:0030285	B34	CC	integral component of synaptic vesicle membrane	│ │ └─ integral component of synaptic vesicle membrane	GO:0030672			1	57	HGNC:30670	SV2C	SV2C	SV2C
GO:0098992	B8	CC	neuronal dense core vesicle	│ ├─ neuronal dense core vesicle	GO:0098793			0	40
GO:0099013	B20	CC	neuronal dense core vesicle lumen	│ │ ├─ neuronal dense core vesicle lumen	GO:0098992			0	8
GO:0099012	B21	CC	neuronal dense core vesicle membrane	│ │ └─ neuronal dense core vesicle membrane	GO:0098992			0	6
GO:0098674	B35	CC	extrinsic component of neuronal dense core vesicle membrane	│ │ ├─ extrinsic component of neuronal dense core vesicle membrane	GO:0099012			0	2
GO:0099066	B36	CC	integral component of neuronal dense core vesicle membrane	│ │ └─ integral component of neuronal dense core vesicle membrane	GO:0099012			0	4
GO:0042734	B9	CC	presynaptic membrane	│ ├─ presynaptic membrane	GO:0098793	0.000251105	0.00103802	4	161	HGNC:2175;HGNC:8008;HGNC:4586;HGNC:3761	CNTN5;NRXN1;GRIN2B;FLRT2	CNTN5;NRXN1;GRIN2B;FLRT2
GO:0099026	B22	CC	anchored component of presynaptic membrane	│ │ ├─ anchored component of presynaptic membrane	GO:0042734			1	9	HGNC:2175	CNTN5	CNTN5	CNTN5
GO:0098888	B23	CC	extrinsic component of presynaptic membrane	│ │ ├─ extrinsic component of presynaptic membrane	GO:0042734			0	8
GO:0099056	B24	CC	integral component of presynaptic membrane	│ │ └─ integral component of presynaptic membrane	GO:0042734	0.00197449	0.00253864	3	130	HGNC:8008;HGNC:4586;HGNC:3761	NRXN1;GRIN2B;FLRT2	NRXN1;GRIN2B;FLRT2	NRXN1;GRIN2B;FLRT2
SYNGO:presyn_ribosome	B10	CC	presynaptic ribosome	│ ├─ presynaptic ribosome	GO:0098793			0	52
SYNGO:presyn_er	B11	CC	presynaptic ER	│ └─ presynaptic ER	GO:0098793			0	4
SYNGO:presyn_er_membrane	B25	CC	presynaptic ER membrane	│ ├─ presynaptic ER membrane	SYNGO:presyn_er			0	1
SYNGO:presyn_er_membrane_integral	B37	CC	integral component of presynaptic ER membrane	│ │ └─ integral component of presynaptic ER membrane	SYNGO:presyn_er_membrane			0	1
SYNGO:presyn_ser	B26	CC	presynaptic SER	│ └─ presynaptic SER	SYNGO:presyn_er			0	2
SYNGO:presyn_ser_membrane	B38	CC	presynaptic SER membrane	│ └─ presynaptic SER membrane	SYNGO:presyn_ser			0	2
SYNGO:presyn_ser_membrane_integral	B39	CC	integral component of presynaptic SER membrane	│ └─ integral component of presynaptic SER membrane	SYNGO:presyn_ser_membrane			0	1
GO:0043083	C1	CC	synaptic cleft	├─ synaptic cleft	GO:0045202			0	22
GO:0098965	C2	CC	extracellular matrix of synaptic cleft	│ └─ extracellular matrix of synaptic cleft	GO:0043083			0	5
GO:0098794	D1	CC	postsynapse	├─ postsynapse	GO:0045202	0.00137585	0.00247653	7	911	HGNC:494;HGNC:4586;HGNC:2701;HGNC:9682;HGNC:29943;HGNC:24039;HGNC:3761	ANK3;GRIN2B;DCC;PTPRT;TENM2;CLMP;FLRT2	ANK3;GRIN2B;DCC;PTPRT;TENM2;CLMP;FLRT2	ANK3
GO:0099524	D2	CC	postsynaptic cytosol	│ ├─ postsynaptic cytosol	GO:0098794			0	51
GO:0099571	D3	CC	postsynaptic cytoskeleton	│ ├─ postsynaptic cytoskeleton	GO:0098794			0	26
GO:0099160	D12	CC	postsynaptic intermediate filament cytoskeleton	│ │ ├─ postsynaptic intermediate filament cytoskeleton	GO:0099571			0	3
GO:0098871	D13	CC	postsynaptic actin cytoskeleton	│ │ ├─ postsynaptic actin cytoskeleton	GO:0099571			0	21
GO:0150050	D14	CC	postsynaptic septin cytoskeleton	│ │ ├─ postsynaptic septin cytoskeleton	GO:0099571			0	1
GO:0099189	D15	CC	postsynaptic spectrin-associated cytoskeleton	│ │ └─ postsynaptic spectrin-associated cytoskeleton	GO:0099571			0	1
GO:0097444	D4	CC	spine apparatus	│ ├─ spine apparatus	GO:0098794			0	8
GO:0098897	D16	CC	spine apparatus membrane	│ │ └─ spine apparatus membrane	GO:0097444			0	2
GO:0099065	D30	CC	integral component of spine apparatus membrane	│ │ └─ integral component of spine apparatus membrane	GO:0098897			0	2
GO:0150051	D5	CC	postsynaptic Golgi apparatus	│ ├─ postsynaptic Golgi apparatus	GO:0098794			0	4
GO:0099572	D6	CC	postsynaptic specialization	│ ├─ postsynaptic specialization	GO:0098794	0.00762702		4	415	HGNC:494;HGNC:4586;HGNC:2701;HGNC:9682	ANK3;GRIN2B;DCC;PTPRT	ANK3;GRIN2B;DCC;PTPRT
GO:0099091	D17	CC	postsynaptic specialization, intracellular component	│ │ ├─ postsynaptic specialization, intracellular component	GO:0099572			0	11
GO:0099634	D18	CC	postsynaptic specialization membrane	│ │ ├─ postsynaptic specialization membrane	GO:0099572			0	48
GO:0098892	D31	CC	extrinsic component of postsynaptic specialization membrane	│ │ │ ├─ extrinsic component of postsynaptic specialization membrane	GO:0099634			0	2
GO:0099060	D32	CC	integral component of postsynaptic specialization membrane	│ │ │ └─ integral component of postsynaptic specialization membrane	GO:0099634			0	44
GO:0014069	D19	CC	postsynaptic density	│ │ ├─ postsynaptic density	GO:0099572	0.00413953	0.00413953	4	348	HGNC:494;HGNC:4586;HGNC:2701;HGNC:9682	ANK3;GRIN2B;DCC;PTPRT	ANK3;GRIN2B;DCC;PTPRT	ANK3
GO:0099092	D33	CC	postsynaptic density, intracellular component	│ │ │ ├─ postsynaptic density, intracellular component	GO:0014069			0	50
GO:0098839	D34	CC	postsynaptic density membrane	│ │ │ └─ postsynaptic density membrane	GO:0014069	0.00257404		3	143	HGNC:4586;HGNC:2701;HGNC:9682	GRIN2B;DCC;PTPRT	GRIN2B;DCC;PTPRT
GO:0099031	D41	CC	anchored component of postsynaptic density membrane	│ │ │ ├─ anchored component of postsynaptic density membrane	GO:0098839			0	11
GO:0099147	D42	CC	extrinsic component of postsynaptic density membrane	│ │ │ ├─ extrinsic component of postsynaptic density membrane	GO:0098839			0	11
GO:0099061	D43	CC	integral component of postsynaptic density membrane	│ │ │ └─ integral component of postsynaptic density membrane	GO:0098839	0.00133437	0.00247653	3	113	HGNC:4586;HGNC:2701;HGNC:9682	GRIN2B;DCC;PTPRT	GRIN2B;DCC;PTPRT	GRIN2B;DCC;PTPRT
GO:0099629	D20	CC	postsynaptic specialization of symmetric synapse	│ │ └─ postsynaptic specialization of symmetric synapse	GO:0099572			0	4
GO:0099164	D35	CC	postsynaptic specialization membrane of symmetric synapse	│ │ └─ postsynaptic specialization membrane of symmetric synapse	GO:0099629			0	1
GO:0098843	D7	CC	postsynaptic endocytic zone	│ ├─ postsynaptic endocytic zone	GO:0098794			0	20
GO:0098844	D21	CC	postsynaptic endocytic zone membrane	│ │ └─ postsynaptic endocytic zone membrane	GO:0098843			0	2
GO:0098845	D8	CC	postsynaptic endosome	│ ├─ postsynaptic endosome	GO:0098794			0	24
GO:0098895	D22	CC	postsynaptic endosome membrane	│ │ ├─ postsynaptic endosome membrane	GO:0098845			0	3
GO:0098999	D36	CC	extrinsic component of postsynaptic endosome membrane	│ │ │ └─ extrinsic component of postsynaptic endosome membrane	GO:0098895			0	1
GO:0098842	D23	CC	postsynaptic early endosome	│ │ ├─ postsynaptic early endosome	GO:0098845			0	5
GO:0098896	D37	CC	postsynaptic early endosome membrane	│ │ │ └─ postsynaptic early endosome membrane	GO:0098842			0	1
GO:0098998	D44	CC	extrinsic component of postsynaptic early endosome membrane	│ │ │ └─ extrinsic component of postsynaptic early endosome membrane	GO:0098896			0	1
GO:0098837	D24	CC	postsynaptic recycling endosome	│ │ └─ postsynaptic recycling endosome	GO:0098845			0	11
GO:0098944	D38	CC	postsynaptic recycling endosome membrane	│ │ └─ postsynaptic recycling endosome membrane	GO:0098837			0	7
GO:0099033	D45	CC	anchored component of postsynaptic recycling endosome membrane	│ │ ├─ anchored component of postsynaptic recycling endosome membrane	GO:0098944			0	2
GO:0099063	D46	CC	integral component of postsynaptic recycling endosome membrane	│ │ └─ integral component of postsynaptic recycling endosome membrane	GO:0098944			0	2
GO:0045211	D9	CC	postsynaptic membrane	│ ├─ postsynaptic membrane	GO:0098794	0.00288476	0.00324536	3	149	HGNC:29943;HGNC:24039;HGNC:3761	TENM2;CLMP;FLRT2	TENM2;CLMP;FLRT2
GO:0099025	D25	CC	anchored component of postsynaptic membrane	│ │ ├─ anchored component of postsynaptic membrane	GO:0045211			0	5
GO:0098890	D26	CC	extrinsic component of postsynaptic membrane	│ │ ├─ extrinsic component of postsynaptic membrane	GO:0045211			1	12	HGNC:29943	TENM2	TENM2	TENM2
GO:0099055	D27	CC	integral component of postsynaptic membrane	│ │ └─ integral component of postsynaptic membrane	GO:0045211			2	119	HGNC:24039;HGNC:3761	CLMP;FLRT2	CLMP;FLRT2	CLMP;FLRT2
SYNGO:postsyn_ribosome	D10	CC	postsynaptic ribosome	│ ├─ postsynaptic ribosome	GO:0098794			0	70
SYNGO:postsyn_er	D11	CC	postsynaptic ER	│ └─ postsynaptic ER	GO:0098794			0	9
SYNGO:postsyn_er_membrane	D28	CC	postsynaptic ER membrane	│ ├─ postsynaptic ER membrane	SYNGO:postsyn_er			0	2
SYNGO:postsyn_er_membrane_integral	D39	CC	integral component of postsynaptic ER membrane	│ │ └─ integral component of postsynaptic ER membrane	SYNGO:postsyn_er_membrane			0	2
SYNGO:postsyn_ser	D29	CC	postsynaptic SER	│ └─ postsynaptic SER	SYNGO:postsyn_er			0	4
SYNGO:postsyn_ser_membrane	D40	CC	postsynaptic SER membrane	│ └─ postsynaptic SER membrane	SYNGO:postsyn_ser			0	1
SYNGO:postsyn_ser_membrane_integral	D47	CC	integral component of postsynaptic SER membrane	│ └─ integral component of postsynaptic SER membrane	SYNGO:postsyn_ser_membrane			0	1
GO:0099544	E1	CC	extrasynaptic space	└─ extrasynaptic space	GO:0045202			0	7
GO:0098966	E2	CC	perisynaptic extracellular matrix	└─ perisynaptic extracellular matrix	GO:0099544			0	6
SYNGO:synprocess		BP	process in the synapse	process in the synapse		4.02952e-06	2.01476e-05	11	1117	HGNC:4586;HGNC:8008;HGNC:30670;HGNC:29943;HGNC:2701;HGNC:24039;HGNC:15460;HGNC:494;HGNC:9682;HGNC:2175;HGNC:3761	GRIN2B;NRXN1;SV2C;TENM2;DCC;CLMP;CACNA2D3;ANK3;PTPRT;CNTN5;FLRT2	GRIN2B;NRXN1;SV2C;TENM2;DCC;CLMP;CACNA2D3;ANK3;PTPRT;CNTN5;FLRT2
SYNGO:presynprocess	F1	BP	process in the presynapse	├─ process in the presynapse	SYNGO:synprocess	0.0212514	0.0212514	3	313	HGNC:4586;HGNC:8008;HGNC:30670	GRIN2B;NRXN1;SV2C	GRIN2B;NRXN1;SV2C
GO:0099509	F2	BP	regulation of presynaptic cytosolic calcium levels	│ ├─ regulation of presynaptic cytosolic calcium levels	SYNGO:presynprocess			0	29
GO:1905056	F11	BP	ATPase-coupled calcium ion transmembrane transporter activity involved in regulation of presynaptic cytosolic calcium levels	│ │ ├─ ATPase-coupled calcium ion transmembrane transporter activity involved in regulation of presynaptic cytosolic calcium levels	GO:0099509			0	1
GO:0099534	F12	BP	calcium ion binding involved in regulation of presynaptic cytosolic calcium levels	│ │ ├─ calcium ion binding involved in regulation of presynaptic cytosolic calcium levels	GO:0099509			0	2
GO:0099626	F13	BP	voltage-gated calcium channel activity involved in regulation of presynaptic cytosolic calcium levels	│ │ └─ voltage-gated calcium channel activity involved in regulation of presynaptic cytosolic calcium levels	GO:0099509			0	9
GO:0099505	F3	BP	regulation of presynaptic membrane potential	│ ├─ regulation of presynaptic membrane potential	SYNGO:presynprocess			1	48	HGNC:4586	GRIN2B	GRIN2B
GO:0099507	F14	BP	ligand-gated ion channel activity involved in regulation of presynaptic membrane potential	│ │ ├─ ligand-gated ion channel activity involved in regulation of presynaptic membrane potential	GO:0099505			1	24	HGNC:4586	GRIN2B	GRIN2B	GRIN2B
GO:0099508	F15	BP	voltage-gated ion channel activity involved in regulation of presynaptic membrane potential	│ │ ├─ voltage-gated ion channel activity involved in regulation of presynaptic membrane potential	GO:0099505			0	17
GO:0150047	F16	BP	G protein-coupled neurotransmitter receptor activity involved in regulation of presynaptic membrane potential	│ │ ├─ G protein-coupled neurotransmitter receptor activity involved in regulation of presynaptic membrane potential	GO:0099505			0	5
GO:0140232	F17	BP	intracellular cAMP-activated cation channel activity involved in regulation of presynaptic membrane potential	│ │ └─ intracellular cAMP-activated cation channel activity involved in regulation of presynaptic membrane potential	GO:0099505			0	1
GO:0140238	F4	BP	presynaptic endocytosis	│ ├─ presynaptic endocytosis	SYNGO:presynprocess			0	6
GO:0099504	F5	BP	synaptic vesicle cycle	│ ├─ synaptic vesicle cycle	SYNGO:presynprocess			2	222	HGNC:8008;HGNC:30670	NRXN1;SV2C	NRXN1;SV2C
GO:0098693	F18	BP	regulation of synaptic vesicle cycle	│ │ ├─ regulation of synaptic vesicle cycle	GO:0099504			1	21	HGNC:8008	NRXN1	NRXN1	NRXN1
GO:0097091	F19	BP	synaptic vesicle clustering	│ │ ├─ synaptic vesicle clustering	GO:0099504			0	9
GO:0099532	F20	BP	synaptic vesicle endosomal processing	│ │ ├─ synaptic vesicle endosomal processing	GO:0099504			0	13
GO:0016182	F29	BP	synaptic vesicle budding from endosome	│ │ │ ├─ synaptic vesicle budding from endosome	GO:0099532			0	4
GO:0016189	F30	BP	synaptic vesicle to endosome fusion	│ │ │ └─ synaptic vesicle to endosome fusion	GO:0099532			0	5
GO:0016079	F21	BP	synaptic vesicle exocytosis	│ │ ├─ synaptic vesicle exocytosis	GO:0099504			1	83	HGNC:30670	SV2C	SV2C
GO:0099502	F31	BP	calcium-dependent activation of synaptic vesicle fusion	│ │ │ ├─ calcium-dependent activation of synaptic vesicle fusion	GO:0016079			0	13
GO:0150037	F41	BP	regulation of calcium-dependent activation of synaptic vesicle fusion	│ │ │ │ └─ regulation of calcium-dependent activation of synaptic vesicle fusion	GO:0099502			0	7
GO:2000300	F32	BP	regulation of synaptic vesicle exocytosis	│ │ │ ├─ regulation of synaptic vesicle exocytosis	GO:0016079			1	37	HGNC:30670	SV2C	SV2C	SV2C
GO:0016081	F33	BP	synaptic vesicle docking	│ │ │ ├─ synaptic vesicle docking	GO:0016079			0	8
GO:0099148	F42	BP	regulation of synaptic vesicle docking	│ │ │ │ └─ regulation of synaptic vesicle docking	GO:0016081			0	3
GO:0031629	F34	BP	synaptic vesicle fusion to presynaptic active zone membrane	│ │ │ ├─ synaptic vesicle fusion to presynaptic active zone membrane	GO:0016079			0	6
GO:0031630	F43	BP	regulation of synaptic vesicle fusion to presynaptic active zone membrane	│ │ │ │ └─ regulation of synaptic vesicle fusion to presynaptic active zone membrane	GO:0031629			0	5
GO:0016082	F35	BP	synaptic vesicle priming	│ │ │ └─ synaptic vesicle priming	GO:0016079			0	19
GO:0010807	F44	BP	regulation of synaptic vesicle priming	│ │ │ └─ regulation of synaptic vesicle priming	GO:0016082			0	7
GO:0098700	F22	BP	synaptic vesicle neurotransmitter loading	│ │ ├─ synaptic vesicle neurotransmitter loading	GO:0099504			0	9
GO:0099162	F36	BP	regulation of synaptic vesicle neurotransmitter loading	│ │ │ └─ regulation of synaptic vesicle neurotransmitter loading	GO:0098700			0	2
GO:0099180	F23	BP	zinc ion import into synaptic vesicle	│ │ ├─ zinc ion import into synaptic vesicle	GO:0099504			0	2
GO:0097401	F24	BP	synaptic vesicle proton loading	│ │ ├─ synaptic vesicle proton loading	GO:0099504			0	20
GO:1901546	F37	BP	regulation of proton loading	│ │ │ └─ regulation of proton loading	GO:0097401			0	2
GO:0048488	F25	BP	synaptic vesicle endocytosis	│ │ └─ synaptic vesicle endocytosis	GO:0099504			0	71
GO:1900242	F38	BP	regulation of synaptic vesicle endocytosis	│ │ ├─ regulation of synaptic vesicle endocytosis	GO:0048488			0	24
GO:0016185	F39	BP	synaptic vesicle budding from presynaptic endocytic zone membrane	│ │ ├─ synaptic vesicle budding from presynaptic endocytic zone membrane	GO:0048488			0	1
GO:0098694	F45	BP	regulation of synaptic vesicle budding from presynaptic endocytic zone membrane	│ │ │ └─ regulation of synaptic vesicle budding from presynaptic endocytic zone membrane	GO:0016185			0	1
GO:0016191	F40	BP	synaptic vesicle uncoating	│ │ └─ synaptic vesicle uncoating	GO:0048488			0	3
GO:0099525	F6	BP	presynaptic dense core vesicle exocytosis	│ ├─ presynaptic dense core vesicle exocytosis	SYNGO:presynprocess			0	24
GO:0099161	F26	BP	regulation of presynaptic dense core vesicle exocytosis	│ │ └─ regulation of presynaptic dense core vesicle exocytosis	GO:0099525			0	11
GO:0001504	F7	BP	neurotransmitter uptake	│ ├─ neurotransmitter uptake	SYNGO:presynprocess			0	6
GO:0098810	F8	BP	neurotransmitter reuptake	│ ├─ neurotransmitter reuptake	SYNGO:presynprocess			0	10
GO:0051580	F27	BP	regulation of neurotransmitter uptake	│ │ └─ regulation of neurotransmitter uptake	GO:0098810			0	5
SYNGO:presyn_chaperoneProteinFolding	F9	BP	presynaptic chaperone-mediated protein folding	│ ├─ presynaptic chaperone-mediated protein folding	SYNGO:presynprocess			0	3
GO:0098928	F10	BP	presynaptic signaling pathway	│ └─ presynaptic signaling pathway	SYNGO:presynprocess			0	2
GO:0099526	F28	BP	presynapse to nucleus signaling pathway	│ └─ presynapse to nucleus signaling pathway	GO:0098928			0	1
SYNGO:postsynprocess	G1	BP	process in the postsynapse	├─ process in the postsynapse	SYNGO:synprocess			1	273	HGNC:4586	GRIN2B	GRIN2B
GO:0099566	G2	BP	regulation of postsynaptic cytosolic calcium levels	│ ├─ regulation of postsynaptic cytosolic calcium levels	SYNGO:postsynprocess			0	12
GO:1905059	G9	BP	ATPase-coupled calcium ion transmembrane transporter activity involved in regulation of postsynaptic cytosolic calcium levels	│ │ ├─ ATPase-coupled calcium ion transmembrane transporter activity involved in regulation of postsynaptic cytosolic calcium levels	GO:0099566			0	1
GO:0099567	G10	BP	calcium ion binding involved in regulation of postsynaptic cytosolic calcium levels	│ │ ├─ calcium ion binding involved in regulation of postsynaptic cytosolic calcium levels	GO:0099566			0	1
GO:1905060	G11	BP	calcium:cation antiporter activity involved in regulation of postsynaptic cytosolic calcium ion levels	│ │ ├─ calcium:cation antiporter activity involved in regulation of postsynaptic cytosolic calcium ion levels	GO:0099566			0	3
GO:0098695	G12	BP	inositol 1,4,5-trisphosphate receptor activity involved in regulation of postsynaptic cytosolic calcium levels	│ │ ├─ inositol 1,4,5-trisphosphate receptor activity involved in regulation of postsynaptic cytosolic calcium levels	GO:0099566			0	1
GO:0099583	G13	BP	neurotransmitter receptor activity involved in regulation of postsynaptic cytosolic calcium levels	│ │ └─ neurotransmitter receptor activity involved in regulation of postsynaptic cytosolic calcium levels	GO:0099566			0	1
GO:0098872	G23	BP	G-protein coupled neurotransmitter receptor activity involved in regulation of postsynaptic cytosolic calcium levels	│ │ └─ G-protein coupled neurotransmitter receptor activity involved in regulation of postsynaptic cytosolic calcium levels	GO:0099583			0	1
GO:0060078	G3	BP	regulation of postsynaptic membrane potential	│ ├─ regulation of postsynaptic membrane potential	SYNGO:postsynprocess			1	60	HGNC:4586	GRIN2B	GRIN2B
GO:0140233	G14	BP	intracellular cAMP-activated cation channel activity involved in regulation of postsynaptic membrane potential	│ │ ├─ intracellular cAMP-activated cation channel activity involved in regulation of postsynaptic membrane potential	GO:0060078			0	4
GO:0099579	G24	BP	G protein-coupled neurotransmitter receptor activity involved in regulation of postsynaptic membrane potential	│ │ │ └─ G protein-coupled neurotransmitter receptor activity involved in regulation of postsynaptic membrane potential	GO:0140233			0	4
GO:1904315	G15	BP	transmitter-gated ion channel activity involved in regulation of postsynaptic membrane potential	│ │ ├─ transmitter-gated ion channel activity involved in regulation of postsynaptic membrane potential	GO:0060078			1	42	HGNC:4586	GRIN2B	GRIN2B	GRIN2B
GO:1905030	G16	BP	voltage-gated ion channel activity involved in regulation of postsynaptic membrane potential	│ │ └─ voltage-gated ion channel activity involved in regulation of postsynaptic membrane potential	GO:0060078			0	5
GO:0098962	G4	BP	regulation of postsynaptic neurotransmitter receptor activity	│ ├─ regulation of postsynaptic neurotransmitter receptor activity	SYNGO:postsynprocess			0	22
GO:0099072	G5	BP	regulation of postsynaptic membrane neurotransmitter receptor levels	│ ├─ regulation of postsynaptic membrane neurotransmitter receptor levels	SYNGO:postsynprocess			0	167
GO:0099645	G17	BP	neurotransmitter receptor localization to postsynaptic specialization membrane	│ │ ├─ neurotransmitter receptor localization to postsynaptic specialization membrane	GO:0099072			0	58
GO:0098696	G25	BP	regulation of neurotransmitter receptor localization to postsynaptic specialization membrane	│ │ │ └─ regulation of neurotransmitter receptor localization to postsynaptic specialization membrane	GO:0099645			0	32
GO:0098967	G18	BP	exocytic insertion of neurotransmitter receptor to postsynaptic membrane	│ │ ├─ exocytic insertion of neurotransmitter receptor to postsynaptic membrane	GO:0099072			0	8
GO:0099145	G26	BP	regulation of exocytic insertion of neurotransmitter receptor to postsynaptic membrane	│ │ │ └─ regulation of exocytic insertion of neurotransmitter receptor to postsynaptic membrane	GO:0098967			0	2
GO:0098970	G19	BP	postsynaptic neurotransmitter receptor diffusion trapping	│ │ ├─ postsynaptic neurotransmitter receptor diffusion trapping	GO:0099072			0	8
GO:0150054	G27	BP	regulation of postsynaptic neurotransmitter receptor diffusion trapping	│ │ │ └─ regulation of postsynaptic neurotransmitter receptor diffusion trapping	GO:0098970			0	5
GO:0098884	G20	BP	postsynaptic neurotransmitter receptor endocytosis	│ │ └─ postsynaptic neurotransmitter receptor endocytosis	GO:0099072			0	54
GO:0099149	G28	BP	regulation of postsynaptic neurotransmitter receptor endocytosis	│ │ └─ regulation of postsynaptic neurotransmitter receptor endocytosis	GO:0098884			0	43
GO:0140239	G6	BP	postsynaptic endocytosis	│ ├─ postsynaptic endocytosis	SYNGO:postsynprocess			0	1
GO:0150038	G7	BP	postsynaptic dense core vesicle exocytosis	│ ├─ postsynaptic dense core vesicle exocytosis	SYNGO:postsynprocess			0	2
GO:0150044	G21	BP	regulation of postsynaptic dense core vesicle exocytosis	│ │ └─ regulation of postsynaptic dense core vesicle exocytosis	GO:0150038			0	1
GO:0098926	G8	BP	postsynaptic signaling pathway	│ └─ postsynaptic signaling pathway	SYNGO:postsynprocess			0	18
GO:0099527	G22	BP	postsynapse to nucleus signaling pathway	│ └─ postsynapse to nucleus signaling pathway	GO:0098926			0	16
GO:1905539	G29	BP	regulation of postsynapse to nucleus signaling pathway	│ └─ regulation of postsynapse to nucleus signaling pathway	GO:0099527			0	2
GO:0099536	H1	BP	synaptic signaling	├─ synaptic signaling	SYNGO:synprocess	0.000823245		4	222	HGNC:8008;HGNC:29943;HGNC:2701;HGNC:24039	NRXN1;TENM2;DCC;CLMP	NRXN1;TENM2;DCC;CLMP
GO:0099537	H2	BP	trans-synaptic signaling	│ ├─ trans-synaptic signaling	GO:0099536	0.000719616	0.00119936	4	214	HGNC:8008;HGNC:29943;HGNC:2701;HGNC:24039	NRXN1;TENM2;DCC;CLMP	NRXN1;TENM2;DCC;CLMP
GO:0099541	H5	BP	trans-synaptic signaling by lipid	│ │ ├─ trans-synaptic signaling by lipid	GO:0099537			1	11	HGNC:8008	NRXN1	NRXN1
GO:0099542	H14	BP	trans-synaptic signaling by endocannabinoid	│ │ │ └─ trans-synaptic signaling by endocannabinoid	GO:0099541			1	11	HGNC:8008	NRXN1	NRXN1
GO:0098921	H22	BP	retrograde trans-synaptic signaling by endocannabinoid	│ │ │ ├─ retrograde trans-synaptic signaling by endocannabinoid	GO:0099542			0	6
GO:0099178	H27	BP	regulation of retrograde trans-synaptic signaling by endocanabinoid	│ │ │ │ └─ regulation of retrograde trans-synaptic signaling by endocanabinoid	GO:0098921			0	3
GO:0099553	H23	BP	trans-synaptic signaling by endocannabinoid, modulating synaptic transmission	│ │ │ └─ trans-synaptic signaling by endocannabinoid, modulating synaptic transmission	GO:0099542			1	5	HGNC:8008	NRXN1	NRXN1
GO:0150036	H28	BP	regulation of trans-synaptic signaling by endocannabinoid, modulating synaptic transmission	│ │ │ └─ regulation of trans-synaptic signaling by endocannabinoid, modulating synaptic transmission	GO:0099553			1	4	HGNC:8008	NRXN1	NRXN1	NRXN1
GO:0099540	H6	BP	trans-synaptic signaling by neuropeptide	│ │ ├─ trans-synaptic signaling by neuropeptide	GO:0099537			0	1
GO:0099543	H7	BP	trans-synaptic signaling by soluble gas	│ │ ├─ trans-synaptic signaling by soluble gas	GO:0099537			0	1
GO:0099548	H15	BP	trans-synaptic signaling by nitric oxide	│ │ │ └─ trans-synaptic signaling by nitric oxide	GO:0099543			0	1
GO:0099555	H24	BP	trans-synaptic signaling by nitric oxide, modulating synaptic transmission	│ │ │ └─ trans-synaptic signaling by nitric oxide, modulating synaptic transmission	GO:0099548			0	1
GO:0098925	H29	BP	retrograde trans-synaptic signaling by nitric oxide, modulating synaptic transmission	│ │ │ └─ retrograde trans-synaptic signaling by nitric oxide, modulating synaptic transmission	GO:0099555			0	1
GO:0099545	H8	BP	trans-synaptic signaling by trans-synaptic complex	│ │ ├─ trans-synaptic signaling by trans-synaptic complex	GO:0099537			1	9	HGNC:29943	TENM2	TENM2
GO:0098942	H16	BP	retrograde trans-synaptic signaling by trans-synaptic protein complex	│ │ │ ├─ retrograde trans-synaptic signaling by trans-synaptic protein complex	GO:0099545			1	4	HGNC:29943	TENM2	TENM2	TENM2
GO:0099557	H17	BP	trans-synaptic signaling by trans-synaptic complex, modulating synaptic transmission	│ │ │ └─ trans-synaptic signaling by trans-synaptic complex, modulating synaptic transmission	GO:0099545			0	2
GO:0099157	H9	BP	trans-synaptic signalling via exosome	│ │ ├─ trans-synaptic signalling via exosome	GO:0099537			0	1
GO:0099183	H10	BP	trans-synaptic signaling by BDNF, modulating synaptic transmission	│ │ ├─ trans-synaptic signaling by BDNF, modulating synaptic transmission	GO:0099537			0	6
GO:0150035	H18	BP	regulation of trans-synaptic signaling by BDNF, modulating synaptic transmission	│ │ │ └─ regulation of trans-synaptic signaling by BDNF, modulating synaptic transmission	GO:0099183			0	2
GO:0099550	H11	BP	trans-synaptic signaling, modulating synaptic transmission	│ │ ├─ trans-synaptic signaling, modulating synaptic transmission	GO:0099537			1	7	HGNC:8008	NRXN1	NRXN1	NRXN1
GO:0007268	H12	BP	chemical synaptic transmission	│ │ └─ chemical synaptic transmission	GO:0099537			2	180	HGNC:2701;HGNC:24039	DCC;CLMP	DCC;CLMP
GO:0050804	H19	BP	modulation of chemical synaptic transmission	│ │ ├─ modulation of chemical synaptic transmission	GO:0007268			0	99
GO:0099531	H20	BP	presynaptic process involved in chemical synaptic transmission	│ │ ├─ presynaptic process involved in chemical synaptic transmission	GO:0007268			0	48
GO:0099171	H25	BP	presynaptic modulation of chemical synaptic transmission	│ │ │ └─ presynaptic modulation of chemical synaptic transmission	GO:0099531			0	48
GO:0099565	H21	BP	postsynaptic process involved in chemical synaptic transmission	│ │ └─ postsynaptic process involved in chemical synaptic transmission	GO:0007268			2	39	HGNC:2701;HGNC:24039	DCC;CLMP	DCC;CLMP
GO:0099170	H26	BP	postsynaptic modulation of chemical synaptic transmission	│ │ └─ postsynaptic modulation of chemical synaptic transmission	GO:0099565			2	33	HGNC:2701;HGNC:24039	DCC;CLMP	DCC;CLMP	DCC;CLMP
GO:0099538	H3	BP	synaptic signaling via neuropeptide	│ ├─ synaptic signaling via neuropeptide	GO:0099536			0	8
GO:0099163	H4	BP	synaptic signaling by nitric oxide	│ └─ synaptic signaling by nitric oxide	GO:0099536			0	3
GO:0150045	H13	BP	regulation of synaptic signaling by nitric oxide	│ └─ regulation of synaptic signaling by nitric oxide	GO:0099163			0	2
GO:0050808	I1	BP	synapse organization	├─ synapse organization	SYNGO:synprocess	1.28935e-05	3.22336e-05	7	424	HGNC:15460;HGNC:494;HGNC:9682;HGNC:8008;HGNC:2175;HGNC:3761;HGNC:29943	CACNA2D3;ANK3;PTPRT;NRXN1;CNTN5;FLRT2;TENM2	CACNA2D3;ANK3;PTPRT;NRXN1;CNTN5;FLRT2;TENM2
GO:0099172	I2	BP	presynapse organization	│ ├─ presynapse organization	GO:0050808			1	2	HGNC:15460	CACNA2D3	CACNA2D3
GO:0099174	I16	BP	regulation of presynapse organization	│ │ └─ regulation of presynapse organization	GO:0099172			1	2	HGNC:15460	CACNA2D3	CACNA2D3	CACNA2D3
GO:0099173	I3	BP	postsynapse organization	│ ├─ postsynapse organization	GO:0050808			0	75
GO:0099175	I17	BP	regulation of postsynapse organization	│ │ ├─ regulation of postsynapse organization	GO:0099173			0	55
GO:0099084	I18	BP	postsynaptic specialization organization	│ │ └─ postsynaptic specialization organization	GO:0099173			0	4
GO:0099563	I4	BP	modification of synaptic structure	│ ├─ modification of synaptic structure	GO:0050808			1	55	HGNC:494	ANK3	ANK3
GO:0099010	I19	BP	modification of postsynaptic structure	│ │ ├─ modification of postsynaptic structure	GO:0099563			1	52	HGNC:494	ANK3	ANK3
GO:0099159	I36	BP	regulation of modification of postsynaptic structure	│ │ │ ├─ regulation of modification of postsynaptic structure	GO:0099010			1	19	HGNC:494	ANK3	ANK3	ANK3
GO:0098885	I37	BP	modification of postsynaptic actin cytoskeleton	│ │ │ └─ modification of postsynaptic actin cytoskeleton	GO:0099010			0	26
GO:1905274	I50	BP	regulation of modification of postsynaptic actin cytoskeleton	│ │ │ └─ regulation of modification of postsynaptic actin cytoskeleton	GO:0098885			0	13
GO:0099564	I20	BP	modification of synaptic structure, modulating synaptic transmission	│ │ ├─ modification of synaptic structure, modulating synaptic transmission	GO:0099563			0	1
GO:1905244	I21	BP	regulation of modification of synaptic structure	│ │ └─ regulation of modification of synaptic structure	GO:0099563			0	2
GO:0098987	I38	BP	regulation of modification of synapse structure, modulating synaptic transmission	│ │ └─ regulation of modification of synapse structure, modulating synaptic transmission	GO:1905244			0	2
GO:0050807	I5	BP	regulation of synapse organization	│ ├─ regulation of synapse organization	GO:0050808			1	29	HGNC:9682	PTPRT	PTPRT	PTPRT
GO:0098918	I6	BP	structural constituent of synapse	│ ├─ structural constituent of synapse	GO:0050808			0	38
GO:0099181	I22	BP	structural constituent of presynapse	│ │ ├─ structural constituent of presynapse	GO:0098918			0	11
GO:0098882	I39	BP	structural constituent of active zone	│ │ │ ├─ structural constituent of active zone	GO:0099181			0	8
GO:0098699	I40	BP	structural constituent of presynaptic actin cytoskeleton	│ │ │ └─ structural constituent of presynaptic actin cytoskeleton	GO:0099181			0	1
GO:0099186	I23	BP	structural constituent of postsynapse	│ │ └─ structural constituent of postsynapse	GO:0098918			0	28
GO:0098973	I41	BP	structural constituent of postsynaptic actin cytoskeleton	│ │ ├─ structural constituent of postsynaptic actin cytoskeleton	GO:0099186			0	6
GO:0099184	I42	BP	structural constituent of postsynaptic intermediate filament cytoskeleton	│ │ ├─ structural constituent of postsynaptic intermediate filament cytoskeleton	GO:0099186			0	2
GO:0098879	I43	BP	structural constituent of postsynaptic specialization	│ │ ├─ structural constituent of postsynaptic specialization	GO:0099186			0	3
GO:0098919	I44	BP	structural constituent of postsynaptic density	│ │ └─ structural constituent of postsynaptic density	GO:0099186			0	13
GO:0150043	I7	BP	structural constituent of synapse-associated extracellular matrix	│ ├─ structural constituent of synapse-associated extracellular matrix	GO:0050808			0	1
GO:0099560	I8	BP	synapse adhesion between pre- and post-synapse	│ ├─ synapse adhesion between pre- and post-synapse	GO:0050808			1	45	HGNC:8008	NRXN1	NRXN1	NRXN1
GO:0099179	I24	BP	regulation of synaptic membrane adhesion	│ │ └─ regulation of synaptic membrane adhesion	GO:0099560			0	7
GO:0008039	I9	BP	synaptic target recognition	│ ├─ synaptic target recognition	GO:0050808			0	3
GO:0007416	I10	BP	synapse assembly	│ ├─ synapse assembly	GO:0050808	0.00369708	0.00462135	3	163	HGNC:8008;HGNC:2175;HGNC:3761	NRXN1;CNTN5;FLRT2	NRXN1;CNTN5;FLRT2	NRXN1
GO:0099054	I25	BP	presynapse assembly	│ │ ├─ presynapse assembly	GO:0007416			2	15	HGNC:2175;HGNC:8008	CNTN5;NRXN1	CNTN5;NRXN1	CNTN5;NRXN1
GO:0051963	I26	BP	regulation of synapse assembly	│ │ ├─ regulation of synapse assembly	GO:0007416			2	113	HGNC:8008;HGNC:3761	NRXN1;FLRT2	NRXN1;FLRT2
GO:1905606	I45	BP	regulation of presynapse assembly	│ │ │ ├─ regulation of presynapse assembly	GO:0051963			1	31	HGNC:8008	NRXN1	NRXN1	NRXN1
GO:0150052	I46	BP	regulation of postsynapse assembly	│ │ │ └─ regulation of postsynapse assembly	GO:0051963			1	62	HGNC:3761	FLRT2	FLRT2	FLRT2
GO:0098698	I27	BP	postsynaptic specialization assembly	│ │ ├─ postsynaptic specialization assembly	GO:0007416			1	40	HGNC:8008	NRXN1	NRXN1
GO:0099150	I47	BP	regulation of postsynaptic specialization assembly	│ │ │ ├─ regulation of postsynaptic specialization assembly	GO:0098698			1	9	HGNC:8008	NRXN1	NRXN1	NRXN1
GO:0097107	I48	BP	postsynaptic density assembly	│ │ │ └─ postsynaptic density assembly	GO:0098698			1	26	HGNC:8008	NRXN1	NRXN1
GO:0099151	I51	BP	regulation of postsynaptic density assembly	│ │ │ └─ regulation of postsynaptic density assembly	GO:0097107			1	20	HGNC:8008	NRXN1	NRXN1	NRXN1
GO:0097104	I28	BP	postsynaptic membrane assembly	│ │ └─ postsynaptic membrane assembly	GO:0007416			0	1
GO:0098883	I11	BP	synapse disassembly	│ ├─ synapse disassembly	GO:0050808			0	11
GO:1905806	I29	BP	regulation of synapse disassembly	│ │ └─ regulation of synapse disassembly	GO:0098883			0	11
GO:0060074	I12	BP	synapse maturation	│ ├─ synapse maturation	GO:0050808			0	34
GO:0090128	I30	BP	regulation of synapse maturation	│ │ └─ regulation of synapse maturation	GO:0060074			0	27
GO:0099558	I13	BP	maintenance of synapse structure	│ ├─ maintenance of synapse structure	GO:0050808			1	23	HGNC:29943	TENM2	TENM2
GO:0099559	I31	BP	maintenance of alignment of postsynaptic density and presynaptic active zone	│ │ ├─ maintenance of alignment of postsynaptic density and presynaptic active zone	GO:0099558			1	4	HGNC:29943	TENM2	TENM2	TENM2
GO:0098880	I32	BP	maintenance of postsynaptic specialization structure	│ │ └─ maintenance of postsynaptic specialization structure	GO:0099558			0	13
GO:0099562	I49	BP	maintenance of postsynaptic density structure	│ │ └─ maintenance of postsynaptic density structure	GO:0098880			0	6
GO:0099187	I14	BP	presynaptic cytoskeleton organization	│ ├─ presynaptic cytoskeleton organization	GO:0050808			0	9
GO:0099140	I33	BP	presynaptic actin cytoskeleton organization	│ │ └─ presynaptic actin cytoskeleton organization	GO:0099187			0	8
GO:0099188	I15	BP	postsynaptic cytoskeleton organization	│ └─ postsynaptic cytoskeleton organization	GO:0050808			1	27	HGNC:29943	TENM2	TENM2
GO:0098974	I34	BP	postsynaptic actin cytoskeleton organization	│ ├─ postsynaptic actin cytoskeleton organization	GO:0099188			0	21
GO:0099190	I35	BP	postsynaptic spectrin-associated cytoskeleton organization	│ └─ postsynaptic spectrin-associated cytoskeleton organization	GO:0099188			1	4	HGNC:29943	TENM2	TENM2	TENM2
SYNGO:metabolism	J1	BP	metabolism	├─ metabolism	SYNGO:synprocess			0	106
SYNGO:presyn_ATPmetabolic	J2	BP	ATP metabolic process in the presynapse	│ ├─ ATP metabolic process in the presynapse	SYNGO:metabolism			0	1
SYNGO:presyn_regulationATPmetabolic	J12	BP	regulation of ATP metabolic process in the presynapse	│ │ └─ regulation of ATP metabolic process in the presynapse	SYNGO:presyn_ATPmetabolic			0	1
SYNGO:postsyn_ATPmetabolic	J3	BP	ATP metabolic process in the postsynapse	│ ├─ ATP metabolic process in the postsynapse	SYNGO:metabolism			0	1
GO:0099546	J4	BP	protein catabolic process, modulating synaptic transmission	│ ├─ protein catabolic process, modulating synaptic transmission	SYNGO:metabolism			0	1
GO:0099574	J5	BP	regulation of protein catabolic process at synapse, modulating synaptic transmission	│ ├─ regulation of protein catabolic process at synapse, modulating synaptic transmission	SYNGO:metabolism			0	8
GO:0099576	J13	BP	regulation of protein catabolic process at postsynapse, modulating synaptic transmission	│ │ ├─ regulation of protein catabolic process at postsynapse, modulating synaptic transmission	GO:0099574			0	6
GO:0099575	J14	BP	regulation of protein catabolic process at presynapse, modulating synaptic transmission	│ │ └─ regulation of protein catabolic process at presynapse, modulating synaptic transmission	GO:0099574			0	1
GO:0099547	J6	BP	regulation of translation at synapse, modulating synaptic transmission	│ ├─ regulation of translation at synapse, modulating synaptic transmission	SYNGO:metabolism			0	7
GO:0099578	J15	BP	regulation of translation at postsynapse, modulating synaptic transmission	│ │ ├─ regulation of translation at postsynapse, modulating synaptic transmission	GO:0099547			0	3
GO:0099577	J16	BP	regulation of translation at presynapse, modulating synaptic transmission	│ │ └─ regulation of translation at presynapse, modulating synaptic transmission	GO:0099547			0	2
GO:0042135	J7	BP	neurotransmitter catabolic process	│ ├─ neurotransmitter catabolic process	SYNGO:metabolism			0	2
GO:0140246	J8	BP	protein catabolic process at synapse	│ ├─ protein catabolic process at synapse	SYNGO:metabolism			0	25
GO:0140247	J17	BP	protein catabolic process at presynapse	│ │ ├─ protein catabolic process at presynapse	GO:0140246			0	5
GO:0140251	J21	BP	regulation protein catabolic process at presynapse	│ │ │ └─ regulation protein catabolic process at presynapse	GO:0140247			0	4
GO:0140249	J18	BP	protein catabolic process at postsynapse	│ │ └─ protein catabolic process at postsynapse	GO:0140246			0	20
GO:0140252	J22	BP	regulation protein catabolic process at postsynapse	│ │ └─ regulation protein catabolic process at postsynapse	GO:0140249			0	15
GO:0042136	J9	BP	neurotransmitter biosynthetic process	│ ├─ neurotransmitter biosynthetic process	SYNGO:metabolism			0	2
GO:0140241	J10	BP	translation at synapse	│ ├─ translation at synapse	SYNGO:metabolism			0	56
GO:0140236	J19	BP	translation at presynapse	│ │ ├─ translation at presynapse	GO:0140241			0	51
GO:0140242	J20	BP	translation at postsynapse	│ │ └─ translation at postsynapse	GO:0140241			0	56
GO:0140245	J23	BP	regulation of translation at postsynapse	│ │ └─ regulation of translation at postsynapse	GO:0140242			0	4
GO:0140235	J11	BP	RNA polyadenylation at postsynapse	│ └─ RNA polyadenylation at postsynapse	SYNGO:metabolism			0	1
SYNGO:transport	K1	BP	transport	└─ transport	SYNGO:synprocess			0	54
GO:0008088	K2	BP	axo-dendritic transport	├─ axo-dendritic transport	SYNGO:transport			0	28
GO:0098930	K7	BP	axonal transport	│ ├─ axonal transport	GO:0008088			0	10
GO:0008089	K14	BP	anterograde axonal transport	│ │ ├─ anterograde axonal transport	GO:0098930			0	6
GO:0099641	K23	BP	anterograde axonal protein transport	│ │ │ ├─ anterograde axonal protein transport	GO:0008089			0	2
GO:0140231	K24	BP	anterograde axonal transport of neurotransmitter receptor complex	│ │ │ └─ anterograde axonal transport of neurotransmitter receptor complex	GO:0008089			0	1
GO:0099088	K15	BP	axonal transport of messenger ribonucleoprotein complex	│ │ └─ axonal transport of messenger ribonucleoprotein complex	GO:0098930			0	1
GO:0098935	K8	BP	dendritic transport	│ └─ dendritic transport	GO:0008088			0	19
GO:0098937	K16	BP	anterograde dendritic transport	│ ├─ anterograde dendritic transport	GO:0098935			0	9
GO:0098971	K25	BP	anterograde dendritic transport of neurotransmitter receptor complex	│ │ └─ anterograde dendritic transport of neurotransmitter receptor complex	GO:0098937			0	6
GO:0098939	K17	BP	dendritic transport of mitochondrion	│ ├─ dendritic transport of mitochondrion	GO:0098935			0	1
GO:0098961	K18	BP	dendritic transport of ribonucleoprotein complex	│ ├─ dendritic transport of ribonucleoprotein complex	GO:0098935			0	6
GO:0098963	K26	BP	dendritic transport of messenger ribonucleoprotein complex	│ │ └─ dendritic transport of messenger ribonucleoprotein complex	GO:0098961			0	6
GO:0098964	K29	BP	anterograde dendritic transport of messenger ribonucleoprotein complex	│ │ └─ anterograde dendritic transport of messenger ribonucleoprotein complex	GO:0098963			0	2
GO:0098934	K19	BP	retrograde dendritic transport	│ └─ retrograde dendritic transport	GO:0098935			0	1
GO:0099514	K3	BP	synaptic vesicle cytoskeletal transport	├─ synaptic vesicle cytoskeletal transport	SYNGO:transport			0	4
GO:0099517	K9	BP	synaptic vesicle transport along microtubule	│ └─ synaptic vesicle transport along microtubule	GO:0099514			0	4
GO:0048490	K20	BP	anterograde synaptic vesicle transport	│ └─ anterograde synaptic vesicle transport	GO:0099517			0	4
GO:1903742	K27	BP	regulation of anterograde synaptic vesicle transport	│ └─ regulation of anterograde synaptic vesicle transport	GO:0048490			0	2
GO:0099090	K4	BP	synaptic vesicle recycling via endosome	├─ synaptic vesicle recycling via endosome	SYNGO:transport			0	3
GO:0099158	K10	BP	regulation of recycling endosome localization within postsynapse	│ └─ regulation of recycling endosome localization within postsynapse	GO:0099090			0	1
GO:0099089	K5	BP	establishment of endoplasmic reticulum localization to postsynapse	├─ establishment of endoplasmic reticulum localization to postsynapse	SYNGO:transport			0	1
GO:0099637	K6	BP	neurotransmitter receptor transport	└─ neurotransmitter receptor transport	SYNGO:transport			0	19
GO:0098968	K11	BP	neurotransmitter receptor transport postsynaptic membrane to endosome	├─ neurotransmitter receptor transport postsynaptic membrane to endosome	GO:0099637			0	2
GO:0098877	K12	BP	neurotransmitter receptor transport to plasma membrane	├─ neurotransmitter receptor transport to plasma membrane	GO:0099637			0	15
GO:0098969	K21	BP	neurotransmitter receptor transport to postsynaptic membrane	│ ├─ neurotransmitter receptor transport to postsynaptic membrane	GO:0098877			0	5
GO:0099639	K22	BP	neurotransmitter receptor transport, endosome to plasma membrane	│ └─ neurotransmitter receptor transport, endosome to plasma membrane	GO:0098877			0	11
GO:0098887	K28	BP	neurotransmitter receptor transport, endosome to postsynaptic membrane	│ └─ neurotransmitter receptor transport, endosome to postsynaptic membrane	GO:0099639			0	10
GO:0099152	K30	BP	regulation of neurotransmitter receptor transport, endosome to postsynaptic membrane	│ └─ regulation of neurotransmitter receptor transport, endosome to postsynaptic membrane	GO:0098887			0	2
GO:0098943	K13	BP	neurotransmitter receptor transport, postsynaptic endosome to lysosome	└─ neurotransmitter receptor transport, postsynaptic endosome to lysosome	GO:0099637			0	2
