## Supplementary Table 12 for "A schizophrenia-associated radial glia cell state perturbs early human brain development"

### Sheet: Overlap with SCZ-GWAS
Neuronal Lineage DEGs										Glial Lineage DEGs
listA size=638, e.g. ABCB9 ABHD2 AC003088.1										listA size=638, e.g. ABCB9 ABHD2 AC003088.1
listB size=168, e.g. HIVEP3 ADGRL2 OLFM3										listB size=221, e.g. ITPR2 GRM1 TSIX
Intersection size=11, e.g. BCL11B CSMD1 EYS										Intersection size=13, e.g. CDC25C CSMD1 DCC
Union size=795, e.g. ABCB9 ABHD2 AC003088.1										Union size=846, e.g. ABCB9 ABHD2 AC003088.1
Genome size=29676										Genome size=29676
# Contingency Table:										# Contingency Table:
notA inA										notA inA
notB 28881 627										notB 28830 625
inB 157 11										inB 208 13
Overlapping p-value=1.1e-03										Overlapping p-value=1.1e-03
Odds ratio=3.2										Odds ratio=2.9
Overlap tested using Fisher's exact test (alternative=greater)										Overlap tested using Fisher's exact test (alternative=greater)
Intersection:	"BCL11B" "CSMD1" "EYS" "GRM1" "GRM3" "HCN1" "IMMP2L" "MPP6" "NXPH1" "RGS6" "SGCD"									Intersection:	CDC25C "CSMD1" "DCC" "FANCI" "FRMPD4" "GRM1" "GRM3" "HCN1" "KIF18A" "NEBL" "RGS6" "SGCD" "WSCD2"
