## Supplementary Table 13 for "A schizophrenia-associated radial glia cell state perturbs early human brain development"

### Sheet: Ling et al., Nature
Postmortem study- E Ling et al., Nature 2024 (DOI: 10.1038/s41586-024-07109-5)
Cell type	Odd ratio	pvalue	Overlapping Genes	Program		Neurons Combined							Cell type	Odds Ratio	p value	Overlapping Genes	Program
Astrocyte-1	37.3	9.1e-08	"IL1RAPL2" "EPHA3" "RIMS1" "SYT1" "DCC" "GRM1"	SNAP-n Program									Astrocyte-1	22.2	0.00062	SGCD "GABRA2" "GRM3"	SNAP-a Program
Astrocyte-2	33.7	1.4e-05	"NRXN3" "SYT1" "DCC" "GRM1"	SNAP-n Program		listA size=18, e.g. GAP43 NRXN3 HOMER1							Astrocyte-2	9.7	0.11		SNAP-a Program
Astrocyte-3	32.4	1.7e-06	"IL1RAPL2" "RIMS1" "DCC" "SLC4A10" "GRM1"	SNAP-n Program		listB size=482, e.g. AC021504.1 AC011287.1 CADPS2							Astrocyte-3	25.1	0.00044	SGCD "GRIA2" "GRM3"	SNAP-a Program
CPN-1	16	0.0014	"NRXN3" "IL1RAPL2" "EPHA3"	SNAP-n Program		Intersection size=6, e.g. NRXN3 IL1RAPL2 EPHA3							CPN-1	14.5	0.011		SNAP-a Program
CPN-2	13.5	0.076	DCC	SNAP-n Program		Union size=494, e.g. GAP43 NRXN3 HOMER1							CPN-2	0	1		SNAP-a Program
CFuPN-1	47.6	3.8e-06	IL1RAPL2 "DCC" "SLC4A10" "GRM1"	SNAP-n Program		Genome size=29676							CFuPN-1	13.6	0.076		SNAP-a Program
CFuPN-2	16.1	0.0084	EPHA3 "GRM1"	SNAP-n Program		# Contingency Table:							CFuPN-2	0	1		SNAP-a Program
uPN	3.3	0.27		SNAP-n Program		notA inA							uPN	17	0.0013	NTM "SGCD" "SLC1A3"	SNAP-a Program
Interneuron	14.5	0.01	"IL1RAPL2" "DCC"	SNAP-n Program		notB 29182 12							Interneuron	9.6	0.11		SNAP-a Program
IPC	29	0.00025	NRXN3 "IL1RAPL2" "DCC"	SNAP-n Program		inB 476 6							IPC	12	0.087		SNAP-a Program
Microglia	0	1		SNAP-n Program		Overlapping p-value=2.8e-07							Microglia	17.3	0.0079	SGCD "SLC1A3"	SNAP-a Program
nCPN-1	0	1		SNAP-n Program		Odds ratio=30.6							nCPN-1	0	1		SNAP-a Program
nCPN-2	0	1		SNAP-n Program		Overlap tested using Fisher's exact test (alternative=greater)							nCPN-2	13.3	0.078		SNAP-a Program
nPN	6.4	0.15	SV2B	SNAP-n Program									nPN	20	0.006	GABRA2 "GRM3"	SNAP-a Program
Radial Glia	23.5	0.00045	IL1RAPL2 "DNM3" "GRM1"	SNAP-n Program		Intersection=["NRXN3" "IL1RAPL2" "EPHA3" "DCC" "SLC4A10" "GRM1" ]							Radial Glia	9.7	0.11		SNAP-a Program

### Sheet: Batiuk et al., Sci Adv
Postmortem study-Batuik et al (2022)
https://www.science.org/doi/epdf/10.1126/sciadv.abn8367
listA size=56, e.g. C5orf63 FP236383.1 RN7SL1
listB size=482, e.g. AC021504.1 AC011287.1 CADPS2
Intersection size=4, e.g. MT-ND1 MT-ND4 ADARB2
Union size=534, e.g. C5orf63 FP236383.1 RN7SL1
Genome size=29676
# Contingency Table:
notA inA
notB 29142 52
inB 478 4
Overlapping p-value=0.013
Odds ratio=4.7
Overlap tested using Fisher's exact test (alternative=greater)
Intersection =["MT-ND1" "MT-ND4" "ADARB2" "RASGEF1B"]

### Sheet: Ruzicka et al.,Science
Postmortem study-Ruzicka et al (2022)
https://www-science-org.proxy.kib.ki.se/doi/10.1126/science.adg5136
listA size=220
listB size=482
Intersection size=7
Union size=702
Genome size=29676
# Contingency Table:
notA inA
notB 28676 213
inB 475 7
Overlapping p-value=0.11
Odds ratio=1.8
Overlap tested using Fisher's exact test (alternative=greater)
Intersection =["MPPED2" "SLC6A7" "HSPA1A" "GPC5" "BCL11A" "PRSS12" "GALNT18"]
