## Supplementary Table 14 for "A schizophrenia-associated radial glia cell state perturbs early human brain development"

### Sheet: Sheet 1
seqnames	start	end	width	strand	annotation	geneChr	geneStart	geneEnd	geneLength	geneStrand	geneId	transcriptId	distanceToTSS	ENSEMBL	SYMBOL	GENENAME	CNV	Remark	Dataset	BrainExpressed	BrainExpressionLevel	AvgExpressionPrenatal	AvgExpressionPostnatal	Significance_Pval	Significance_Bestimate	Human_Period_Enrichment
chr10	109812364	109812364	1	*	Distal Intergenic	10	109868636	109871032	2397	2	7511	ENST00000494499.1	58668	ENSG00000108039	XPNPEP1	X-prolyl aminopeptidase 1	Deletion		BrainSpan	TRUE	9.70375796	12.0701231	7.8133708	9.235730e-79	-0.66183012	Prenatal
chr10	124227259	124227347	89	*	Distal Intergenic	10	124007668	124093598	85931	2	51363	ENST00000435907.6	-133661	ENSG00000182022	CHST15	carbohydrate sulfotransferase 15	Deletion		BrainSpan	TRUE	11.51626138	15.7054101	8.6425536	6.442971e-10	-0.59907072	Prenatal
chr10	125160700	125160799	100	*	Promoter (<=1kb)	10	124988316	125160563	172248	2	1488	ENST00000337195.10	-137	ENSG00000175029	CTBP2	C-terminal binding protein 2	Deletion	Binding Partner of ZEB2. Binds to LEF1 promoter	BrainSpan	TRUE	6.68811731	9.9377113	3.9597648	5.588829e-63	-1.18162910	Prenatal
chr10	65273043	65273099	57	*	Intron (ENST00000648274.1/ENST00000648274.1, intron 1 of 4)	10	64902438	65017639	115202	2	101928887	ENST00000655566.1	-255404	ENSG00000224714	LINC02671	long intergenic non-protein coding RNA 2671	Deletion		BrainSpan	FALSE	NaN	NA	NA	NA	NA	NA
chr11	72150868	72150899	32	*	Distal Intergenic	11	72139250	72139717	468	1	2352	ENST00000545379.1	11618	ENSG00000110203	FOLR3	folate receptor gamma	Deletion		BrainSpan	FALSE	0.05528025	NA	NA	NA	NA	NA
chr13	113079942	113080070	129	*	Intron (ENST00000375608.7/23263, intron 16 of 29)	13	113084567	113086165	1599	1	23263	ENST00000487354.1	-4497	ENSG00000126217	MCF2L	MCF.2 cell line derived transforming sequence like	Deletion		BrainSpan	TRUE	14.38328562	15.9193120	12.1795225	1.074073e-20	-0.39681688	Prenatal
chr13	50500942	50500999	58	*	Intron (ENST00000463474.7/10301, intron 5 of 5)	13	50492644	50512893	20250	1	10301	ENST00000484606.1	8298	ENSG00000176124	DLEU1	deleted in lymphocytic leukemia 1	Deletion		BrainSpan	FALSE	0.19776225	NA	NA	NA	NA	NA
chr13	53328564	53328638	75	*	Intron (ENST00000657016.1/ENST00000657016.1, intron 2 of 3)	13	53099397	53151914	52518	2	102723875	ENST00000660057.1	-176650		LINC01065	long intergenic non-protein coding RNA 1065	Deletion		BrainSpan	FALSE	0.09199303	NA	NA	NA	NA	NA
chr14	105575323	105575451	129	*	Distal Intergenic	14	105621116	105621180	65	1	102465871	ENST00000616769.1	-45665	ENSG00000274172	MIR8071-1	microRNA 8071-1	Deletion		BrainSpan	TRUE	0.51109450	0.3762589	0.6129865	8.727465e-05	0.35454152	Postnatal
chr15	34181608	34181726	119	*	Intron (ENST00000256544.8/79768, intron 1 of 9)	15	34163560	34199840	36281	2	79768	ENST00000559464.1	18114	ENSG00000134152	KATNBL1	katanin regulatory subunit B1 like 1	Deletion		BrainSpan	TRUE	3.52787737	4.0620197	3.0881088	1.056134e-18	-0.45499103	Prenatal
chr15	71564746	71564839	94	*	Intron (ENST00000355327.7/79875, intron 7 of 17)	15	71547236	71778626	231391	1	79875	ENST00000357769.4	17510	ENSG00000187720	THSD4	thrombospondin type 1 domain containing 4	Deletion		BrainSpan	TRUE	1.28907693	1.1387721	1.4137234	1.368497e-24	0.99710662	Postnatal
chr16	13198201	13198279	79	*	Intron (ENST00000558583.3/729993, intron 2 of 4)	16	13197606	13204907	7302	2	105371091	ENST00000571939.1	6628		LOC105371091	uncharacterized LOC105371091	Deletion		BrainSpan	FALSE	NaN	NA	NA	NA	NA	NA
chr16	3011559	3011670	112	*	Promoter (1-2kb)	16	3012923	3014505	1583	1	9080	ENST00000445369.3	-1253	ENSG00000213937	CLDN9	claudin 9	Deletion		BrainSpan	TRUE	0.57225442	0.1029833	0.5324504	8.100611e-59	1.34064737	Postnatal
chr17	6556400	6557099	700	*	Promoter (<=1kb)	17	6451263	6556555	105293	2	83394	ENST00000262483.13	0	ENSG00000091622	PITPNM3	PITPNM family member 3	Deletion		BrainSpan	TRUE	10.61478155	3.5730509	15.9639261	2.856285e-70	1.96393712	Postnatal
chr17	81798600	81799199	600	*	Distal Intergenic	17	81804132	81810391	6260	1	2642	ENST00000572185.1	-4933	ENSG00000215644	GCGR	glucagon receptor	Deletion		BrainSpan	FALSE	0.02804694	NA	NA	NA	NA	NA
chr18	26593490	26593549	60	*	Promoter (1-2kb)	18	26591467	26591535	69	2	102466874	ENST00000620957.1	-1955	ENSG00000276221	MIR8057	microRNA 8057	Deletion		BrainSpan	TRUE	0.75400634	0.4324249	0.9930743	7.931191e-15	0.71716461	Postnatal
chr19	55361613	55361790	178	*	Promoter (1-2kb)	19	55354908	55363252	8345	2	284418	ENST00000585734.5	1462	ENSG00000180043	GARIN5B	golgi associated RAB2 interactor family member 5B	Deletion		BrainSpan	FALSE	NaN	NA	NA	NA	NA	NA
chr2	227193883	227193954	72	*	Intron (ENST00000396578.8/1285, intron 1 of 51)	2	227164624	227314792	150169	1	1285	ENST00000396578.8	29259	ENSG00000169031	COL4A3	collagen type IV alpha 3 chain	Deletion		BrainSpan	FALSE	0.30165078	NA	NA	NA	NA	NA
chr2	47084612	47084672	61	*	Intron (ENST00000496939.1/ENST00000496939.1, intron 1 of 2)	2	47046315	47050827	4513	1	57217	ENST00000496991.3	38297	ENSG00000068724	TTC7A	tetratricopeptide repeat domain 7A	Deletion		BrainSpan	TRUE	2.26448348	1.9063877	2.5351790	4.559020e-23	0.40861472	Postnatal
chr20	3041108	3041405	298	*	Promoter (2-3kb)	20	3043622	3045747	2126	1	2797	ENST00000245983.6	-2217	ENSG00000125787	GNRH2	gonadotropin releasing hormone 2	Deletion		BrainSpan	FALSE	0.14461573	NA	NA	NA	NA	NA
chr21	38218950	38218999	50	*	Intron (ENST00000549158.5/3772, intron 2 of 5)	21	38229926	38235564	5639	1	3772	ENST00000701791.1	-10927	ENSG00000157551	KCNJ15	potassium inwardly rectifying channel subfamily J member 15	Deletion		BrainSpan	FALSE	0.04002629	NA	NA	NA	NA	NA
chr21	46047462	46047803	342	*	Distal Intergenic	21	46037052	46039807	2756	1	105372842	ENST00000451618.1	10410		LOC105372842	proline-rich protein 36-like	Deletion		BrainSpan	FALSE	NaN	NA	NA	NA	NA	NA
chr3	187427800	187427999	200	*	Distal Intergenic	3	187423315	187423419	105	1	124905594	ENST00000459452.1	4485	ENSG00000239093	LOC124905594	small nucleolar RNA U13	Deletion		BrainSpan	FALSE	NaN	NA	NA	NA	NA	NA
chr4	137022848	137022975	128	*	Intron (ENST00000656956.1/105377441, intron 2 of 4)	4	136809069	136921382	112314	2	105377441	ENST00000512039.1	-101466	ENSG00000248869	LINC02511	long intergenic non-protein coding RNA 2511	Deletion		BrainSpan	FALSE	NaN	NA	NA	NA	NA	NA
chr4	3293000	3293499	500	*	Promoter (<=1kb)	4	3293021	3439913	146893	1	6002	ENST00000336727.8	0	ENSG00000159788	RGS12	regulator of G protein signaling 12	Deletion		BrainSpan	TRUE	10.20575576	10.5943695	10.2575950	1.941115e-08	-0.22818325	Prenatal
chr4	7676834	7676955	122	*	Intron (ENST00000507866.6/57537, intron 9 of 26)	4	7734280	7740720	6441	1	57537	ENST00000505529.1	-57325	ENSG00000184985	SORCS2	sortilin related VPS10 domain containing receptor 2	Deletion	Homolog of SORCS3	BrainSpan	TRUE	6.37991112	5.2470750	7.4522969	5.126996e-28	0.86016369	Postnatal
chr5	115902989	115913358	10370	*	3' UTR	5	115895087	115913900	18814	1	1176	ENST00000505423.1	7902	ENSG00000177879	AP3S1	adaptor related protein complex 3 subunit sigma 1	Deletion		BrainSpan	TRUE	19.87582744	18.9145562	21.3112528	4.254659e-08	0.19640976	Postnatal
chr5	13895270	13895299	30	*	Intron (ENST00000637153.1/ENST00000637153.1, intron 1 of 2)	5	13911374	13932131	20758	2	1767	ENST00000683011.1	36832	ENSG00000039139	DNAH5	dynein axonemal heavy chain 5	Deletion		BrainSpan	FALSE	0.44072474	NA	NA	NA	NA	NA
chr5	17903162	17903214	53	*	Intron (ENST00000511596.5/646241, intron 2 of 4)	5	17919158	17930487	11330	1	646241	ENST00000661046.1	-15944		LINC02223	long intergenic non-protein coding RNA 2223	Deletion		BrainSpan	FALSE	NaN	NA	NA	NA	NA	NA
chr6	122815434	122815490	57	*	Distal Intergenic	6	122789292	122797345	8054	1	10924	ENST00000487215.1	26142	ENSG00000172594	SMPDL3A	sphingomyelin phosphodiesterase acid like 3A	Deletion		BrainSpan	TRUE	3.19477579	3.1444537	3.0079953	7.558002e-01	-0.01450141	NA
chr6	1303872	1304001	130	*	Distal Intergenic	6	1312098	1314758	2661	1	94234	ENST00000296839.5	-8097	ENSG00000164379	FOXQ1	forkhead box Q1	Deletion		BrainSpan	TRUE	2.44881043	2.9984104	2.1286390	8.276787e-04	-0.30389894	Prenatal
chr6	13528098	13528192	95	*	Distal Intergenic	6	13469268	13487662	18395	2	54438	ENST00000603223.1	-40436	ENSG00000145990	GFOD1	Gfo/Idh/MocA-like oxidoreductase domain containing 1	Deletion		BrainSpan	TRUE	11.40339810	6.1226996	15.1013191	1.389524e-72	1.16611917	Postnatal
chr6	168679448	168679499	52	*	Distal Intergenic	6	168653203	168673445	20243	1	124901467	ENST00000477998.1	26245		LOC124901467	uncharacterized LOC124901467	Deletion		BrainSpan	FALSE	NaN	NA	NA	NA	NA	NA
chr7	101691235	101691299	65	*	Distal Intergenic	7	101613330	101629296	15967	2	93408	ENST00000223167.5	-61939	ENSG00000106436	MYL10	myosin light chain 10	Deletion		BrainSpan	FALSE	0.06220772	NA	NA	NA	NA	NA
chr7	1078920	1078979	60	*	Intron (ENST00000357429.10/84310, intron 2 of 4)	7	1082208	1092881	10674	1	2852	ENST00000401670.1	-3229	ENSG00000164850	GPER1	G protein-coupled estrogen receptor 1	Deletion		BrainSpan	TRUE	3.72932575	1.7835175	5.3809508	1.339571e-105	1.68974280	Postnatal
chr7	1273160	1273161	2	*	Distal Intergenic	7	1232872	1237326	4455	1	340260	ENST00000316333.9	40288	ENSG00000164853	UNCX	UNC homeobox	Deletion		BrainSpan	TRUE	1.36687768	0.4944075	0.1365340	3.444209e-20	-0.90659913	Prenatal
chr7	142893633	142893671	39	*	Distal Intergenic	7	142874098	142885745	11648	2	55503	ENST00000436401.1	-7888	ENSG00000165125	TRPV6	transient receptor potential cation channel subfamily V member 6	Deletion		BrainSpan	TRUE	0.81350087	0.5221327	1.0951176	3.072494e-11	0.52699549	Postnatal
chr7	152886298	152886372	75	*	Distal Intergenic	7	152810742	152855371	44630	1	57180	ENST00000479402.1	75556	ENSG00000133627	ACTR3B	actin related protein 3B	Deletion		BrainSpan	TRUE	15.16302631	14.2794803	16.7689663	6.451530e-01	0.03085566	NA
chr7	24076870	24076929	60	*	Distal Intergenic	7	24196662	24255719	59058	2	107986777	ENST00000439839.1	178790		LOC107986777	uncharacterized LOC107986777	Deletion		BrainSpan	FALSE	NaN	NA	NA	NA	NA	NA
chr8	13920876	13920899	24	*	Distal Intergenic	8	13844101	13849109	5009	2	105379292	ENST00000525673.1	-71767	ENSG00000254753	LOC105379292	uncharacterized LOC105379292	Deletion		BrainSpan	FALSE	NaN	NA	NA	NA	NA	NA
chr8	23040362	23040421	60	*	Intron (ENST00000276431.9/8795, intron 2 of 8)	8	23028265	23030872	2608	2	8795	ENST00000518531.5	-9490	ENSG00000120889	TNFRSF10B	TNF receptor superfamily member 10b	Deletion		BrainSpan	TRUE	2.01898748	2.4112940	1.8029746	3.716001e-06	-0.26233754	Prenatal
chr8	6479223	6479505	283	*	Promoter (1-2kb)	8	6477266	6621691	144426	1	79648	ENST00000687413.1	1957	ENSG00000147316	MCPH1	microcephalin 1	Deletion	Linked to Neurodevelopment	BrainSpan	TRUE	4.13994883	6.0739360	2.6673006	4.455315e-107	-1.08673923	Prenatal
chr9	29035540	29035613	74	*	Intron (ENST00000698399.1/158038, intron 1 of 6)	9	27948550	29110957	1162408	2	158038	ENST00000698401.1	75344	ENSG00000174482	LINGO2	leucine rich repeat and Ig domain containing 2	Deletion		BrainSpan	TRUE	3.16309321	3.0296591	3.2509219	1.536506e-02	-0.21989932	Prenatal
chrX	125180078	125180225	148	*	Intron (ENST00000422452.3/10178, intron 3 of 34)	23	124375903	125204312	828410	2	10178	ENST00000422452.3	24087	ENSG00000009694	TENM1	teneurin transmembrane protein 1	Deletion	Present in pseudotime DEGs	BrainSpan	TRUE	4.25749366	4.1236715	3.3401211	1.806549e-01	-0.11791796	NA
chrX	130530509	130530589	81	*	Distal Intergenic	23	130495159	130496232	1074	1	55855	ENST00000408950.3	35350		DENND10P1	DENND10 pseudogene 1	Deletion		BrainSpan	FALSE	NaN	NA	NA	NA	NA	NA
chrX	135735459	135735586	128	*	Distal Intergenic	23	135718930	135723539	4610	1	541466	ENST00000594117.4	16529	ENSG00000268940	CT45A1	cancer/testis antigen family 45 member A1	Deletion		BrainSpan	FALSE	0.07176738	NA	NA	NA	NA	NA
chr10	27407298	27407361	64	*	Intron (ENST00000642324.1/374308, intron 2 of 3)	10	27397121	27414368	17248	2	374308	ENST00000642324.1	7007	ENSG00000182077	PTCHD3	patched domain containing 3 (gene/pseudogene)	Duplication		BrainSpan	FALSE	0.05622846	NA	NA	NA	NA	NA
chr10	86524712	86524805	94	*	Promoter (2-3kb)	10	86435256	86521792	86537	2	23063	ENST00000298767.10	-2920	ENSG00000062650	WAPL	WAPL cohesin release factor	Duplication		BrainSpan	FALSE	NaN	NA	NA	NA	NA	NA
chr13	92239832	92239889	58	*	Exon (ENST00000635484.1/ENST00000635484.1, exon 1 of 1)	13	92339794	92340603	810	2	100873970	ENST00000417589.1	100714		GPC5-AS2	GPC5 antisense RNA 2	Duplication		BrainSpan	FALSE	0.20142368	NA	NA	NA	NA	NA
chr19	4334808	4334989	182	*	Intron (ENST00000600324.5/55620, intron 1 of 12)	19	4325459	4338809	13351	2	55620	ENST00000601482.1	3820	ENSG00000178078	STAP2	signal transducing adaptor family member 2	Duplication		BrainSpan	TRUE	0.87405863	0.9536974	0.8203735	2.468682e-11	-0.30547905	Prenatal
chr20	35564371	35564520	150	*	Promoter (<=1kb)	20	35558737	35564540	5804	2	80307	ENST00000616283.4	20	ENSG00000088340	FER1L4	fer-1 like family member 4 (pseudogene)	Duplication		BrainSpan	FALSE	0.14784631	NA	NA	NA	NA	NA
chr21	46645207	46645314	108	*	Promoter (<=1kb)	21	46644343	46652952	8610	1	3275	ENST00000455177.3	864	ENSG00000160310	PRMT2	protein arginine methyltransferase 2	Duplication		BrainSpan	TRUE	28.47849718	38.9964769	20.8595310	1.770985e-110	-0.87858895	Prenatal
chr22	35463496	35463747	252	*	Distal Intergenic	22	35411439	35416672	5234	1	4174	ENST00000465557.1	52057	ENSG00000100297	MCM5	minichromosome maintenance complex component 5	Duplication		BrainSpan	TRUE	4.06669750	7.3143464	1.3827812	5.838174e-71	-1.65530785	Prenatal
chr6	1051552	1051736	185	*	Intron (ENST00000655659.1/285768, intron 1 of 3)	6	997024	1003720	6697	2	285768	ENST00000669177.1	-47832	ENSG00000286785	LINC01622	long intergenic non-protein coding RNA 1622	Duplication		BrainSpan	FALSE	NaN	NA	NA	NA	NA	NA
chr6	160100000	160100999	1000	*	Promoter (<=1kb)	6	160100380	160111479	11100	1	3482	ENST00000678224.1	0	ENSG00000197081	IGF2R	insulin like growth factor 2 receptor	Duplication		BrainSpan	TRUE	7.19405475	8.7246318	6.1077501	1.015897e-16	-0.40092402	Prenatal
chr9	134376585	134376648	64	*	Promoter (2-3kb)	9	134379295	134436777	57483	1	6256	ENST00000672570.1	-2647	ENSG00000186350	RXRA	retinoid X receptor alpha	Duplication		BrainSpan	TRUE	5.28371091	3.6535907	6.8589177	9.562661e-61	1.12729121	Postnatal
